# BPP43_05035 is a *Brachyspira pilosicoli* cell surface adhesin that weakens the integrity of the epithelial barrier during infection

**DOI:** 10.1101/2024.04.06.584567

**Authors:** Anandi Rajan, Pablo Gallego, Brendan Dolan, Piyush Patel, Chinmay Dwibedi, Ana S. Luis, Sergio Trillo-Muyo, Liisa Arike, Sjoerd van der Post, Magnus Simrén, Thaher Pelaseyed

## Abstract

The anaerobic spirochete *Brachyspira* causes intestinal spirochetosis, characterized by the intimate attachment of bacterial cells to the colonic mucosa, potentially leading to symptoms such as diarrhea, abdominal pain, and weight loss. Despite the clinical significance of *Brachyspira* infections, the mechanism behind the interaction between *Brachyspira* and the colonic epithelium is not known. In this study, we characterized the molecular mechanism of *B. pilosicoli*-epithelium interaction and its impact on the epithelial barrier during infection. Through a proteomics approach, we identified BPP43_05035 as a candidate *B. pilosicoli* adhesion protein that mediates bacterial attachment to cultured human colonic epithelial cells. The crystal structure of BPP43_05035 revealed a globular lipoprotein with a six-bladed beta-propeller domain. Blocking the native BPP43_05035 on *B. pilosicoli*, either with a specific antibody or via competitive inhibition, abrogated its binding to epithelial cells. Furthermore, the binding of BPP43_05035 to epithelial cells required surface-exposed host *N*-glycans. Proximity labeling and interaction assays revealed that BPP43_05035 bound to tight junctions, thereby increasing the permeability of the epithelial monolayer. Extending our investigation to human patients, we identified a downregulation of tight junction and brush border genes in *B. pilosicoli*-infected patients carrying detectible levels of epithelium-bound BPP43_05035. Collectively, our findings identify BPP43_05035 as a *B. pilosicoli* adhesin that weakens the colonic epithelial barrier during infection.
