## Supplementary material for "BPP43_05035 is a *Brachyspira pilosicoli* cell surface adhesin that weakens the integrity of the epithelial barrier during infection": Table S2

### Sheet: Structure
	PDB ID 7ZAO
	Space group	P 21 2 21
	Cell dimensions
	a, b, c (Å)	76.907, 101.358, 154.974
	α, β, γ (°)	90, 90, 90
	Resolution (Å)	48.17-2.2
	I/σI	1.7
	Completeness (%)	97.5
	Refinement
	Resolution (Å)	48.17-2.2
	Number of reflections	60411
	R, Rfree	0.183, 0.223
	Number of atoms	6734
	R.m.s deviations
	Bond lengths (Å)	0.48
	Bond angles (°)	0.73

### Sheet: BLAST
Hit	DB	Accession	Description	Organism	Length	Score(Bits)	Identities(%)	Positives(%)	E()
1	TR	D8IFS8	Sialidase (Neuraminidase) family protein-like protein OS=Brachyspira pilosicoli (strain ATCC BAA-1826 / 95/1000) OX=759914 GN=BP951000_2023 PE=4 SV=1	Brachyspira pilosicoli (strain ATCC BAA-1826 / 95/1000)	476	611	34.5	51.3	2.1e-70
2	TR	D8IFS6	Sialidase (Neuraminidase) family protein-like protein OS=Brachyspira pilosicoli (strain ATCC BAA-1826 / 95/1000) OX=759914 GN=BP951000_2021 PE=4 SV=1	Brachyspira pilosicoli (strain ATCC BAA-1826 / 95/1000)	506	409	29.5	44.8	7.2e-41
3	TR	V5CNE6	Trans-sialidase OS=Trypanosoma cruzi Dm28c OX=1416333 GN=TCDM_12462 PE=4 SV=1	Trypanosoma cruzi Dm28c	991	129	25.2	40.7	0.0003
4	TR	D8IFS7	exo-alpha-sialidase OS=Brachyspira pilosicoli (strain ATCC BAA-1826 / 95/1000) OX=759914 GN=BP951000_2022 PE=4 SV=1	Brachyspira pilosicoli (strain ATCC BAA-1826 / 95/1000)	440	127	24.5	43.7	0.00036
6	TR	A0A506UIZ8	Autotransporter outer membrane beta-barrel domain-containing protein OS=Martelella alba OX=2590451 GN=FJU08_01620 PE=4 SV=1	Martelella alba	4640	119	25.9	38.4	0.0057
5	TR	V5D778	Complement regulatory protein OS=Trypanosoma cruzi Dm28c OX=1416333 GN=TCDM_08874 PE=4 SV=1	Trypanosoma cruzi Dm28c	993	119	29.4	43.3	0.0048
7	TR	Q4CYS5	Trans-sialidase, putative OS=Trypanosoma cruzi (strain CL Brener) OX=353153 GN=Tc00.1047053509843.20 PE=4 SV=1	Trypanosoma cruzi (strain CL Brener)	872	118	26.4	44	0.0062
8	TR	A0A2R2W5Z0	Multiple sugar-binding protein OS=Frondihabitans sp. 762G35 OX=1446794 GN=msmE_2 PE=4 SV=1	Frondihabitans sp. 762G35	439	115	20.2	37.9	0.011
10	TR	A0A8S4PW93	Uncharacterized protein OS=Owenia fusiformis OX=6347 GN=OFUS_LOCUS21735 PE=3 SV=1	Owenia fusiformis	4882	112	26.7	37.7	0.039
9	TR	A0A0S3PNP9	Serralysin OS=Variibacter gotjawalensis OX=1333996 GN=aprA PE=4 SV=1	Variibacter gotjawalensis	786	112	23.5	40.6	0.031
11	TR	A0A7J7Z527	Mucin-19-like OS=Myotis myotis OX=51298 GN=mMyoMyo1_010713 PE=4 SV=1	Myotis myotis	4905	111	23.9	36.7	0.051
13	TR	A0A316ALH4	Uncharacterized protein DUF4466 OS=Dyadobacter jejuensis OX=1082580 GN=CLV98_10584 PE=4 SV=1	Dyadobacter jejuensis	327	108	27.1	39.8	0.06
12	TR	Q4DAR5	Trans-sialidase, putative OS=Trypanosoma cruzi (strain CL Brener) OX=353153 GN=Tc00.1047053510971.30 PE=4 SV=1	Trypanosoma cruzi (strain CL Brener)	300	108	28.1	41.8	0.054
14	TR	A0A2T5C0U1	exo-alpha-sialidase OS=Mangrovibacterium marinum OX=1639118 GN=C8N47_11084 PE=4 SV=1	Mangrovibacterium marinum	981	107	28.5	45.1	0.13
15	TR	A0A6G6JYV1	PEP-CTERM sorting domain-containing protein OS=Roseimicrobium sp. ORNL1 OX=2711231 GN=G5S37_01345 PE=4 SV=1	Roseimicrobium sp. ORNL1	1571	107	24.4	35.7	0.14
16	TR	A0A1V2LGH7	Protein SUR7 OS=Cyberlindnera fabianii OX=36022 GN=BON22_0837 PE=4 SV=1	Cyberlindnera fabianii	938	106	25.2	37.8	0.17
18	TR	A0A2P6NTV2	Hemagluttinin family protein OS=Planoprotostelium fungivorum OX=1890364 GN=PROFUN_00610 PE=4 SV=1	Planoprotostelium fungivorum	4845	106	23.9	37.2	0.2
17	TR	A0A417HET6	Carbohydrate-binding domain-containing protein (Fragment) OS=Ruminococcaceae bacterium AM28-23LB OX=2292269 GN=DW741_10825 PE=4 SV=1	Ruminococcaceae bacterium AM28-23LB	1090	106	24.6	42	0.18
19	TR	A0A4R5PMA3	Autotransporter domain-containing protein OS=Pseudohoeflea suaedae OX=877384 GN=E2A64_03070 PE=4 SV=1	Pseudohoeflea suaedae	2560	105	24.3	37.3	0.26
20	TR	A0A1Y6CLC9	Hemolysin-type calcium-binding repeat-containing protein OS=Tistlia consotensis USBA 355 OX=560819 GN=SAMN05428998_12432 PE=4 SV=1	Tistlia consotensis USBA 355	733	104	25.1	34.6	0.28
21	TR	A0A642UZ12	Uncharacterized protein OS=Trichomonascus ciferrii OX=44093 GN=TRICI_005026 PE=4 SV=1	Trichomonascus ciferrii	857	104	20.7	38.1	0.29
22	TR	D8ICP8	exo-alpha-sialidase OS=Brachyspira pilosicoli (strain ATCC BAA-1826 / 95/1000) OX=759914 GN=BP951000_0923 PE=4 SV=1	Brachyspira pilosicoli (strain ATCC BAA-1826 / 95/1000)	432	103	22	38	0.3
24	TR	A0A147DTF4	Sugar ABC transporter substrate-binding protein OS=Curtobacterium oceanosedimentum OX=465820 GN=NS359_02995 PE=4 SV=1	Curtobacterium oceanosedimentum	440	103	20.8	36.5	0.3
23	TR	A0A0N6ZWN8	Sugar ABC transporter substrate-binding protein OS=Curtobacterium sp. MR_MD2014 OX=1561023 GN=NI26_03285 PE=4 SV=1	Curtobacterium sp. MR_MD2014	439	103	21.3	36.8	0.3
27	TR	B9M400	Fibronectin type-III domain-containing protein OS=Geotalea daltonii (strain DSM 22248 / JCM 15807 / FRC-32) OX=316067 GN=Geob_1283 PE=4 SV=1	Geotalea daltonii (strain DSM 22248 / JCM 15807 / FRC-32)	2108	103	25.3	39.6	0.44
25	TR	F9UR18	Mucus-binding protein, LPXTG-motif cell wall anchor OS=Lactiplantibacillus plantarum (strain ATCC BAA-793 / NCIMB 8826 / WCFS1) OX=220668 GN=lp_2486 PE=4 SV=1	Lactiplantibacillus plantarum (strain ATCC BAA-793 / NCIMB 8826 / WCFS1)	924	103	29.4	42.1	0.39
28	TR	I9C841	Putative outer membrane salicin receptor OS=Novosphingobium sp. Rr 2-17 OX=555793 GN=WSK_1429 PE=3 SV=1	Novosphingobium sp. Rr 2-17	898	102	23.5	38.4	0.51
26	TR	Q4CPL3	Trans-sialidase, putative (Fragment) OS=Trypanosoma cruzi (strain CL Brener) OX=353153 GN=Tc00.1047053508225.4 PE=4 SV=1	Trypanosoma cruzi (strain CL Brener)	427	102	27.4	43.5	0.4
34	TR	A0A077DDH4	Autotransporter domain-containing protein OS=Basilea psittacipulmonis DSM 24701 OX=1072685 GN=IX83_04530 PE=3 SV=1	Basilea psittacipulmonis DSM 24701	3991	101	22	35.3	0.79
30	TR	A0A521BY64	exo-alpha-sialidase OS=Saccharicrinis carchari OX=1168039 GN=SAMN06265379_102207 PE=4 SV=1	Saccharicrinis carchari	960	101	25.7	42.9	0.69
31	TR	V5D416	Complement regulatory protein OS=Trypanosoma cruzi Dm28c OX=1416333 GN=TCDM_10160 PE=4 SV=1	Trypanosoma cruzi Dm28c	1045	101	27.3	42.6	0.7
42	TR	A0A926XCD4	CHAT domain-containing protein OS=Coleofasciculus sp. FACHB-SPT36 OX=2692790 GN=H6G60_07815 PE=4 SV=1	Coleofasciculus sp. FACHB-SPT36	1357	100	24	35.7	0.95
45	TR	A0A975BNS5	SD repeat-containing protein, DUF11 containing OS=Desulfonema magnum OX=45655 GN=dnm_048970 PE=4 SV=1	Desulfonema magnum	11275	100	27.4	40.7	1.1
32	TR	A0A0Q5CQG3	Sugar ABC transporter substrate-binding protein OS=Frondihabitans sp. Leaf304 OX=1736329 GN=ASF54_09665 PE=4 SV=1	Frondihabitans sp. Leaf304	441	100	20.1	36.3	0.7
44	TR	A0A0Q2QJK1	PE domain-containing protein OS=Mycobacterium gordonae OX=1778 GN=AO501_30295 PE=4 SV=1	Mycobacterium gordonae	6569	100	30.6	41	1
37	TR	A0A914ZX92	Uncharacterized protein OS=Parascaris univalens OX=6257 PE=4 SV=1	Parascaris univalens	805	100	21.5	39.1	0.87
38	TR	A0A914ZUG5	Uncharacterized protein OS=Parascaris univalens OX=6257 PE=4 SV=1	Parascaris univalens	817	100	21.5	39.1	0.87
39	TR	A0A914ZRT9	Uncharacterized protein OS=Parascaris univalens OX=6257 PE=4 SV=1	Parascaris univalens	827	100	21.5	39.1	0.88
36	TR	A0A7G9P1N2	exo-alpha-sialidase OS=Planctomycetales bacterium ZRK34 OX=2723666 GN=HED60_18385 PE=4 SV=1	Planctomycetales bacterium ZRK34	754	100	22.9	39.2	0.86
40	TR	A0A5B0QAX1	Uncharacterized protein OS=Puccinia graminis f. sp. tritici OX=56615 GN=PGT21_016450 PE=4 SV=1	Puccinia graminis f. sp. tritici	867	100	23.4	38.3	0.89
33	TR	A0A345XMG2	exo-alpha-sialidase OS=Streptomyces armeniacus OX=83291 GN=DVA86_09365 PE=4 SV=1	Streptomyces armeniacus	519	100	29.2	45	0.76
41	TR	Q4CPA0	Trans-sialidase, putative (Fragment) OS=Trypanosoma cruzi (strain CL Brener) OX=353153 GN=Tc00.1047053511831.10 PE=4 SV=1	Trypanosoma cruzi (strain CL Brener)	1027	100	22.2	38.7	0.91
43	TR	A0A1M6MTL9	Putative aldouronate transport system substrate-binding protein OS=Anaerocolumna jejuensis DSM 15929 OX=1121322 GN=SAMN02745136_01170 PE=4 SV=1	Anaerocolumna jejuensis DSM 15929	498	99	28	42.3	0.99
35	TR	A0A7J7I8Y2	BZIP domain-containing protein OS=Camellia sinensis OX=4442 GN=HYC85_002504 PE=4 SV=1	Camellia sinensis	363	99	29.7	47.5	0.83
48	TR	T2MHX9	Collagen alpha-1(II) chain OS=Hydra vulgaris OX=6087 GN=COL2A1 PE=2 SV=1	Hydra vulgaris	1425	99	30.4	40.6	1.3
49	TR	C5DZF5	Actin cytoskeleton-regulatory complex protein PAN1 OS=Zygosaccharomyces rouxii (strain ATCC 2623 / CBS 732 / NBRC 1130 / NCYC 568 / NRRL Y-229) OX=559307 GN=ZYRO0G03982g PE=3 SV=1	Zygosaccharomyces rouxii (strain ATCC 2623 / CBS 732 / NBRC 1130 / NCYC 568 / NRRL Y-229)	1618	99	21	39.7	1.3
56	TR	A0A0S4JS42	Membrane-associated protein, putative OS=Bodo saltans OX=75058 GN=BSAL_35770 PE=4 SV=1	Bodo saltans	4740	98	22.6	38.3	1.8
29	TR	A0A1H0NM37	Sporulation and spore germination OS=Clostridium gasigenes OX=94869 GN=SAMN04488529_101872 PE=4 SV=1	Clostridium gasigenes	210	98	24.6	42.1	0.58
54	TR	A0A3D8J4Q0	Autotransporter domain-containing protein (Fragment) OS=Helicobacter anseris OX=375926 GN=CQA57_06800 PE=4 SV=1	Helicobacter anseris	1228	98	20.4	35.8	1.6
51	TR	A0A2H5B8X5	Uncharacterized protein OS=Kitasatospora sp. MMS16-BH015 OX=2018025 GN=CFP65_6181 PE=4 SV=1	Kitasatospora sp. MMS16-BH015	772	98	26.3	34	1.5
46	TR	A0A5C6DK45	exo-alpha-sialidase OS=Novipirellula aureliae OX=2527966 GN=nedA_2 PE=4 SV=1	Novipirellula aureliae	392	98	24	40.8	1.2
50	TR	A0A8X6M6E0	Spidroin 1A variant 1 (Fragment) OS=Trichonephila clavata OX=2740835 GN=Spidroin1A1 PE=4 SV=1	Trichonephila clavata	614	98	22.8	31.5	1.4
52	TR	Q4D0T2	Trans-sialidase, putative OS=Trypanosoma cruzi (strain CL Brener) OX=353153 GN=Tc00.1047053510125.20 PE=4 SV=1	Trypanosoma cruzi (strain CL Brener)	1054	98	23.7	38.2	1.6
60	TR	V2TGA3	Uncharacterized protein OS=Acinetobacter nectaris CIP 110549 OX=1392540 GN=P256_02533 PE=3 SV=1	Acinetobacter nectaris CIP 110549	2777	97	22.7	36	2.3
57	TR	A0A5A7T532	Keratin, type I cytoskeletal 9-like OS=Cucumis melo var. makuwa OX=1194695 GN=E6C27_scaffold92G001010 PE=4 SV=1	Cucumis melo var. makuwa	615	97	25.2	37.1	1.9
53	TR	A0A495II00	Alpha-glucoside transport system substrate-binding protein OS=Frondihabitans australicus OX=386892 GN=C8E83_2471 PE=4 SV=1	Frondihabitans australicus	441	97	20	36.4	1.6
55	TR	A0A9P8MQ53	Mid2 domain-containing protein OS=Hirsutella rhossiliensis OX=111463 GN=HRG_09490 PE=4 SV=1	Hirsutella rhossiliensis	477	97	29.2	39.2	1.7
47	TR	A0A0X3SIF4	Gram-positive cocci surface proteins LPxTG domain-containing protein OS=Streptomyces sp. NRRL F-5122 OX=1609098 GN=ADL25_12665 PE=4 SV=1	Streptomyces sp. NRRL F-5122	298	97	26.1	35.5	1.2
58	TR	Q4CRY9	Trans-sialidase, putative OS=Trypanosoma cruzi (strain CL Brener) OX=353153 GN=Tc00.1047053511833.10 PE=4 SV=1	Trypanosoma cruzi (strain CL Brener)	1046	97	22.3	38.8	2.1
59	TR	Q4CQ85	Trans-sialidase, putative OS=Trypanosoma cruzi (strain CL Brener) OX=353153 GN=Tc00.1047053510093.20 PE=4 SV=1	Trypanosoma cruzi (strain CL Brener)	1048	97	23.1	41	2.1
62	TR	A0A2R2W9L3	Levansucrase OS=Frondihabitans sp. 762G35 OX=1446794 GN=levS PE=4 SV=1	Frondihabitans sp. 762G35	603	96	23.1	37.7	2.4
69	TR	A0A7D7X6D2	TonB-dependent receptor OS=Granulicella sp. 5B5 OX=1617967 GN=GOB94_08415 PE=4 SV=1	Granulicella sp. 5B5	1299	96	25.9	41	2.8
71	TR	A0A315AG24	Bacterial Ig-like domain-containing protein OS=Limnohabitans sp. T6-5 OX=1100724 GN=B9Z51_12605 PE=4 SV=1	Limnohabitans sp. T6-5	5282	96	20.7	34.8	3.1
61	TR	A0A7L1S4Q1	TGON1 protein (Fragment) OS=Locustella ochotensis OX=187437 GN=Tgoln1 PE=4 SV=1	Locustella ochotensis	549	96	27.9	39.7	2.4
63	TR	A0A562IXW6	Titin OS=Modestobacter roseus OX=1181884 GN=JD78_04290 PE=4 SV=1	Modestobacter roseus	644	96	24.8	34.8	2.5
68	TR	A0A914SLP3	Uncharacterized protein OS=Panagrolaimus sp. PS1159 OX=55785 PE=4 SV=1	Panagrolaimus sp. PS1159	1149	96	23.1	36	2.8
64	TR	A0A7W2YJ86	TonB-dependent receptor OS=Sediminihaliea albiluteola OX=2758564 GN=H2508_09285 PE=3 SV=1	Sediminihaliea albiluteola	775	96	36.5	48.2	2.6
67	TR	Q4DR51	Trans-sialidase, putative OS=Trypanosoma cruzi (strain CL Brener) OX=353153 GN=Tc00.1047053509905.170 PE=4 SV=1	Trypanosoma cruzi (strain CL Brener)	1044	96	22.6	39.3	2.8
70	TR	C5DX72	ZYRO0F02728p OS=Zygosaccharomyces rouxii (strain ATCC 2623 / CBS 732 / NBRC 1130 / NCYC 568 / NRRL Y-229) OX=559307 GN=ZYRO0F02728g PE=4 SV=1	Zygosaccharomyces rouxii (strain ATCC 2623 / CBS 732 / NBRC 1130 / NCYC 568 / NRRL Y-229)	2302	96	20.9	32.8	3
88	TR	A0A835STA3	RecF/RecN/SMC N-terminal domain-containing protein OS=Chlamydomonas incerta OX=51695 GN=HXX76_009605 PE=4 SV=1	Chlamydomonas incerta	1963	95	30	42.5	3.9
87	TR	A0A9P3NYT6	Pectin acetylesterase (Fragment) OS=Closterium sp. NIES-67 OX=2790670 GN=CLOP_g15344 PE=3 SV=1	Closterium sp. NIES-67	1797	95	29.4	43.1	3.9
86	TR	A0A9P3MVE8	Pectin acetylesterase OS=Closterium sp. NIES-68 OX=2019903 GN=CLOM_g7375 PE=3 SV=1	Closterium sp. NIES-68	1643	95	29.4	43.1	3.8
81	TR	A0A6M5YTM9	Right handed beta helix domain-containing protein OS=Frigoriglobus tundricola OX=2774151 GN=FTUN_4999 PE=4 SV=1	Frigoriglobus tundricola	939	95	22.9	38	3.6
77	TR	A5U2F5	PE-PGRS family protein OS=Mycobacterium tuberculosis (strain ATCC 25177 / H37Ra) OX=419947 GN=MRA_1461 PE=4 SV=1	Mycobacterium tuberculosis (strain ATCC 25177 / H37Ra)	741	95	27.6	33.3	3.4
76	TR	Q79FP1	PE-PGRS family protein PE_PGRS28 OS=Mycobacterium tuberculosis (strain ATCC 25618 / H37Rv) OX=83332 GN=PE_PGRS28 PE=4 SV=1	Mycobacterium tuberculosis (strain ATCC 25618 / H37Rv)	741	95	27.6	33.3	3.4
65	TR	A0A0H3LFG2	PE_PGRS family protein OS=Mycobacterium tuberculosis (strain ATCC 35801 / TMC 107 / Erdman) OX=652616 GN=ERDMAN_1617 PE=4 SV=1	Mycobacterium tuberculosis (strain ATCC 35801 / TMC 107 / Erdman)	382	95	27.6	33.3	2.6
75	TR	Q8VK15	PE_PGRS family protein OS=Mycobacterium tuberculosis (strain CDC 1551 / Oshkosh) OX=83331 GN=MT1499 PE=4 SV=1	Mycobacterium tuberculosis (strain CDC 1551 / Oshkosh)	738	95	27.6	33.3	3.4
80	TR	A0A1Y2FKW6	SH3 domain-containing protein OS=Neocallimastix californiae OX=1754190 GN=LY90DRAFT_663591 PE=4 SV=1	Neocallimastix californiae	873	95	34.9	45	3.5
90	TR	A0A6I5WWE0	DUF5801 domain-containing protein OS=Novosphingobium sp. Gsoil 351 OX=2675225 GN=GKE62_07090 PE=4 SV=1	Novosphingobium sp. Gsoil 351	3106	95	22.7	40.8	4
89	TR	A0A1M4Y6F7	Por secretion system C-terminal sorting domain-containing protein (Fragment) OS=Psychroflexus salarius OX=1155689 GN=SAMN05444278_1145 PE=4 SV=1	Psychroflexus salarius	2261	95	21.4	36.6	3.9
79	TR	A0A0Q5AW68	Fibronectin type-III domain-containing protein OS=Rathayibacter sp. Leaf296 OX=1736327 GN=ASF46_00120 PE=3 SV=1	Rathayibacter sp. Leaf296	853	95	24.7	35.2	3.5
84	TR	B9RL20	Uncharacterized protein OS=Ricinus communis OX=3988 GN=RCOM_0942390 PE=4 SV=1	Ricinus communis	1241	95	22.6	36.9	3.7
72	TR	A0A506XME6	Uncharacterized protein OS=Schumannella sp. 10F1B-5-1 OX=2590780 GN=FJ658_13565 PE=4 SV=1	Schumannella sp. 10F1B-5-1	639	95	24.3	35.6	3.3
83	TR	A0A9N8E1E4	Uncharacterized protein OS=Seminavis robusta OX=568900 GN=SEMRO_554_G165460.1 PE=4 SV=1	Seminavis robusta	1105	95	20.9	36.5	3.7
66	TR	A0A329N3W6	exo-alpha-sialidase OS=Sinomicrobium sp. N-1-3-6 OX=2219864 GN=DN748_08590 PE=4 SV=1	Sinomicrobium sp. N-1-3-6	385	95	25.5	37.8	2.6
93	TR	A0A0E3YS49	Autotransporter domain-containing protein OS=Verrucomicrobia bacterium IMCC26134 OX=1637999 GN=IMCC26134_00335 PE=4 SV=1	Verrucomicrobia bacterium IMCC26134	4592	95	26.3	38.9	4.1
105	TR	A0A554VC16	DUF5060 domain-containing protein OS=Aquimarina algiphila OX=2047982 GN=FOF46_27355 PE=4 SV=1	Aquimarina algiphila	1865	94	28.2	41.6	5.1
107	TR	A0A9P1AG74	FiBrilliN homolog OS=Caenorhabditis sp. 36 PRJEB53466 OX=2970133 GN=CNIP_LOCUS5474 PE=4 SV=1	Caenorhabditis sp. 36 PRJEB53466	3828	94	22.3	35.5	5.3
106	TR	A0A9D4TW80	Uncharacterized protein OS=Chlorella vulgaris OX=3077 GN=D9Q98_002114 PE=3 SV=1	Chlorella vulgaris	2545	94	28.3	41.6	5.2
101	TR	A0A931BDD9	Tail fiber domain-containing protein OS=Hymenobacter properus OX=2791026 GN=I2I01_01230 PE=4 SV=1	Hymenobacter properus	1169	94	24.9	36.9	4.9
85	TR	A0A8H8TXQ2	Subtilisin-like protease OS=Lachnellula hyalina OX=1316788 GN=SP2_1 PE=3 SV=1	Lachnellula hyalina	434	94	25.5	41.8	3.7
108	TR	F5YTR0	PE-PGRS family protein OS=Mycolicibacter sinensis (strain JDM601) OX=875328 GN=JDM601_4091 PE=4 SV=1	Mycolicibacter sinensis (strain JDM601)	5188	94	24	35.9	5.4
97	TR	E3K093	Uncharacterized protein OS=Puccinia graminis f. sp. tritici (strain CRL 75-36-700-3 / race SCCL) OX=418459 GN=PGTG_03674 PE=4 SV=1	Puccinia graminis f. sp. tritici (strain CRL 75-36-700-3 / race SCCL)	867	94	23.1	37.9	4.6
95	TR	A0A672J443	Keratin, type I cytoskeletal 9-like OS=Salarias fasciatus OX=181472 GN=LOC115406010 PE=4 SV=1	Salarias fasciatus	764	94	20.7	34.5	4.5
74	TR	A0A366LKS4	Exo-alpha-sialidase OS=Spongiactinospora rosea OX=2248750 GN=DP939_40640 PE=4 SV=1	Spongiactinospora rosea	364	94	21	37.9	3.4
78	TR	A0A2G8KKV4	Uncharacterized protein OS=Stichopus japonicus OX=307972 GN=BSL78_14547 PE=4 SV=1	Stichopus japonicus	385	94	26.4	43.4	3.5
94	TR	A0A9Q1FG84	RanBD1 domain-containing protein OS=Synaphobranchus kaupii OX=118154 GN=SKAU_G00204830 PE=4 SV=1	Synaphobranchus kaupii	574	94	28.8	42.4	4.2
82	TR	A0A2P5FXR0	Basic-leucine zipper transcription factor OS=Trema orientale OX=63057 GN=TorBZIP31 PE=4 SV=1	Trema orientale	404	94	24.2	40.1	3.6
73	TR	A0A8J4EDU4	Uncharacterized protein OS=Virgisporangium ochraceum OX=65505 GN=Voc01_058650 PE=4 SV=1	Virgisporangium ochraceum	349	94	24.9	37.2	3.3
123	TR	G8SL49	Thyroid peroxidase OS=Actinoplanes sp. (strain ATCC 31044 / CBS 674.73 / SE50/110) OX=134676 GN=tpo PE=4 SV=1	Actinoplanes sp. (strain ATCC 31044 / CBS 674.73 / SE50/110)	1744	93	23.9	35.6	6.7
100	TR	A0A517MVA1	exo-alpha-sialidase OS=Adhaeretor mobilis OX=1930276 GN=nedA_1 PE=4 SV=1	Adhaeretor mobilis	390	93	24	37.4	4.7
118	TR	A0A1R4AA86	DNA-directed RNA polymerase subunit beta OS=Babesia microti (strain RI) OX=1133968 GN=BMR1_02g01575 PE=3 SV=1	Babesia microti (strain RI)	1112	93	28.6	49.4	6.4
103	TR	F5IU84	Outer membrane efflux protein OS=Dysgonomonas gadei ATCC BAA-286 OX=742766 GN=HMPREF9455_00651 PE=3 SV=1	Dysgonomonas gadei ATCC BAA-286	442	93	28	44.9	5
115	TR	A0A8C5G8U4	Sericin 1-like OS=Gouania willdenowi OX=441366 GN=LOC114479739 PE=4 SV=1	Gouania willdenowi	844	93	22.1	35.2	6.1
120	TR	A0A1E5S0A3	Flocculation protein FLO1 (Fragment) OS=Hanseniaspora osmophila OX=56408 GN=AWRI3579_g76 PE=4 SV=1	Hanseniaspora osmophila	1468	93	22.8	37.8	6.6
122	TR	A0A7H5EV79	T9SS type A sorting domain-containing protein OS=Lewinella sp. W8 OX=2528208 GN=E1J53_0007035 PE=4 SV=1	Lewinella sp. W8	1625	93	21.3	35.5	6.6
121	TR	A0A2U8W3G4	Bacterial Ig-like domain-containing protein OS=Methylobacterium durans OX=2202825 GN=DK389_08775 PE=4 SV=1	Methylobacterium durans	1606	93	23.4	37.9	6.6
92	TR	A0A914GR68	Uncharacterized protein OS=Panagrolaimus sp. ES5 OX=591445 PE=4 SV=1	Panagrolaimus sp. ES5	314	93	27	41.3	4
109	TR	A0A5E8C0P0	Hyphally-regulated cell wall protein N-terminal domain-containing protein OS=Saprochaete ingens OX=2606893 GN=SAPINGB_P004566 PE=4 SV=1	Saprochaete ingens	554	93	24.6	34.2	5.4
98	TR	A0A088EW54	Exo-alpha-sialidase OS=Sphingobacterium sp. ML3W OX=1538644 GN=KO02_01165 PE=4 SV=1	Sphingobacterium sp. ML3W	387	93	23.3	37.6	4.6
110	TR	A0A1G7IH81	Clumping factor A OS=Sphingomonas carotinifaciens OX=1166323 GN=GQR91_11440 PE=4 SV=1	Sphingomonas carotinifaciens	562	93	21.1	36.6	5.5
114	TR	A0A0Q9ABL6	ABC transporter permease OS=Streptomyces sp. Root264 OX=1736503 GN=ASE41_28335 PE=3 SV=1	Streptomyces sp. Root264	827	93	21.6	40.3	6
119	TR	A0A1V4ABY2	Secreted glycosyl hydrolase OS=Streptomyces tsukubensis OX=83656 GN=B1H18_10915 PE=4 SV=1	Streptomyces tsukubensis	1436	93	22.1	34.3	6.6
117	TR	A0A7W9IEF5	Chitodextrinase OS=Streptosporangium becharense OX=1816182 GN=F4562_001635 PE=3 SV=1	Streptosporangium becharense	980	93	23.5	36.6	6.2
96	TR	K2M220	Trans-sialidase, putative (Fragment) OS=Trypanosoma cruzi marinkellei OX=85056 GN=MOQ_007244 PE=4 SV=1	Trypanosoma cruzi marinkellei	371	93	23.4	39.7	4.5
140	TR	A0A1S2VH29	Ig-like domain-containing protein OS=Arsenicibacter rosenii OX=1750698 GN=BLX24_15960 PE=4 SV=1	Arsenicibacter rosenii	1461	92	22.2	35.2	8.6
132	TR	A0A6I1GAW8	exo-alpha-sialidase OS=Bifidobacterium leontopitheci OX=2650774 GN=F7D09_2104 PE=4 SV=1	Bifidobacterium leontopitheci	1039	92	24.4	38.9	8.3
144	TR	A0A316W5D7	Pkinase-domain-containing protein OS=Ceraceosorus guamensis OX=1522189 GN=IE81DRAFT_309303 PE=4 SV=1	Ceraceosorus guamensis	1787	92	21.9	34.9	8.8
91	TR	A0A4R2KSE5	TonB-dependent receptor-like protein OS=Chromatocurvus halotolerans OX=1132028 GN=EV688_104128 PE=4 SV=1	Chromatocurvus halotolerans	238	92	29.3	45.9	4
139	TR	A0A8H7VM66	SH3 domain-containing protein OS=Circinella minor OX=1195481 GN=INT45_007768 PE=4 SV=1	Circinella minor	1349	92	30.1	42.5	8.6
146	TR	A0A3D8QPH4	WSC domain-containing protein OS=Coleophoma cylindrospora OX=1849047 GN=BP6252_11237 PE=4 SV=1	Coleophoma cylindrospora	1917	92	25.6	35.2	8.9
147	TR	R7YYH9	Peptidase S59 domain-containing protein OS=Coniosporium apollinis (strain CBS 100218) OX=1168221 GN=W97_06246 PE=3 SV=1	Coniosporium apollinis (strain CBS 100218)	1948	92	25	47.5	8.9
111	TR	A0A1E3HR66	Uncharacterized protein OS=Cryptococcus amylolentus CBS 6039 OX=1295533 GN=L202_05038 PE=4 SV=1	Cryptococcus amylolentus CBS 6039	335	92	34	44.7	5.6
113	TR	A0A1E3HNL3	Dehydrin OS=Cryptococcus amylolentus CBS 6039 OX=1295533 GN=L202_05038 PE=4 SV=1	Cryptococcus amylolentus CBS 6039	372	92	34	44.7	6
157	TR	A0A975B6G5	Colossin related protein OS=Desulfonema limicola OX=45656 GN=dnl_19750 PE=4 SV=1	Desulfonema limicola	10310	92	22.1	36.2	9.4
125	TR	A0A0D6TRK2	Carboxypeptidase regulatory-like domain-containing protein OS=Flavobacterium sp. 316 OX=1603293 GN=SY27_03485 PE=4 SV=1	Flavobacterium sp. 316	579	92	24.1	39.1	7.3
151	TR	A0A8H4JKL3	Pre-mRNA-splicing regulator WTAP OS=Fusarium acutatum OX=78861 GN=FACUT_8397 PE=4 SV=1	Fusarium acutatum	3160	92	21.3	36.8	9.1
102	TR	A0A0D6AAW0	Uncharacterized protein OS=Geminocystis sp. NIES-3708 OX=1615909 GN=GM3708_271 PE=4 SV=1	Geminocystis sp. NIES-3708	288	92	23.7	39.8	5
149	TR	A0A8K0GL87	Uncharacterized protein OS=Ignelater luminosus OX=2038154 GN=ILUMI_02570 PE=4 SV=1	Ignelater luminosus	2242	92	26.9	35.1	9
148	TR	A0A8H6G4Q7	Peptidase S59 domain-containing protein OS=Letharia columbiana OX=112416 GN=HO173_001228 PE=3 SV=1	Letharia columbiana	2006	92	24.9	34.3	8.9
138	TR	A0A1G7RNQ0	Hemolysin-type calcium-binding repeat-containing protein OS=Limimonas halophila OX=1082479 GN=SAMN05216241_105183 PE=4 SV=1	Limimonas halophila	1281	92	23.9	37.5	8.5
155	TR	F9MNG1	Hep/Hag repeat protein (Fragment) OS=Megasphaera sp. UPII 135-E OX=1000569 GN=HMPREF1040_1507 PE=4 SV=1	Megasphaera sp. UPII 135-E	4298	92	23.6	40.5	9.2
142	TR	A0A7J0AAT0	exo-alpha-sialidase OS=Muribaculaceae bacterium OX=2498093 GN=nedA_1 PE=3 SV=1	Muribaculaceae bacterium	1534	92	25.5	42.6	8.7
129	TR	K0IKU4	Exo-alpha-sialidase OS=Nitrososphaera gargensis (strain Ga9.2) OX=1237085 GN=Ngar_c30870 PE=4 SV=1	Nitrososphaera gargensis (strain Ga9.2)	795	92	22.3	35.5	7.9
112	TR	A0A2P5AIE3	Basic-leucine zipper transcription factor OS=Parasponia andersonii OX=3476 GN=PanBZIP31 PE=4 SV=1	Parasponia andersonii	362	92	24.2	40.1	5.9
116	TR	A0A8J3G9S4	exo-alpha-sialidase OS=Persicitalea jodogahamensis OX=402147 GN=GCM10007390_19680 PE=4 SV=1	Persicitalea jodogahamensis	390	92	28	39.1	6.2
141	TR	A0A672JJP7	Uncharacterized protein OS=Salarias fasciatus OX=181472 PE=4 SV=1	Salarias fasciatus	1497	92	22.9	38.2	8.7
143	TR	A0A672JJ33	Uncharacterized protein OS=Salarias fasciatus OX=181472 PE=4 SV=1	Salarias fasciatus	1652	92	22.9	38.2	8.8
145	TR	A0A672JGA5	Uncharacterized protein OS=Salarias fasciatus OX=181472 PE=4 SV=1	Salarias fasciatus	1787	92	22.9	38.2	8.8
104	TR	A0A143Z277	Flagellar hook protein FlgE OS=Trichococcus palustris OX=140314 GN=Tpal_2758 PE=3 SV=1	Trichococcus palustris	294	92	22.8	39.9	5.1
131	TR	Q4DAX3	Trans-sialidase, putative OS=Trypanosoma cruzi (strain CL Brener) OX=353153 GN=Tc00.1047053506765.40 PE=4 SV=1	Trypanosoma cruzi (strain CL Brener)	830	92	26	42.9	8
133	TR	Q4DQ07	Complement regulatory protein, putative OS=Trypanosoma cruzi (strain CL Brener) OX=353153 GN=Tc00.1047053509217.160 PE=4 SV=1	Trypanosoma cruzi (strain CL Brener)	1054	92	26.5	40.5	8.3
135	TR	V5ALZ9	Complement regulatory protein OS=Trypanosoma cruzi Dm28c OX=1416333 GN=TCDM_10659 PE=4 SV=1	Trypanosoma cruzi Dm28c	1172	92	23	40.4	8.4
130	TR	K2NCR5	Trans-sialidase, putative OS=Trypanosoma cruzi marinkellei OX=85056 GN=MOQ_003509 PE=4 SV=1	Trypanosoma cruzi marinkellei	803	92	22.5	41.2	7.9
150	TR	A7TFB7	Uncharacterized protein OS=Vanderwaltozyma polyspora (strain ATCC 22028 / DSM 70294 / BCRC 21397 / CBS 2163 / NBRC 10782 / NRRL Y-8283 / UCD 57-17) OX=436907 GN=Kpol_2000p110 PE=4 SV=1	Vanderwaltozyma polyspora (strain ATCC 22028 / DSM 70294 / BCRC 21397 / CBS 2163 / NBRC 10782 / NRRL Y-8283 / UCD 57-17)	2996	92	20.2	42	9.1
154	TR	A0A2M9HMU9	Adhesin OS=Bifidobacterium felsineum OX=2045440 GN=CSQ86_01135 PE=4 SV=1	Bifidobacterium felsineum	518	91	25.6	39	9.2
152	TR	A0A1G7M1F8	Fumarate reductase flavoprotein subunit OS=Fontibacillus panacisegetis OX=670482 GN=SAMN04488542_112135 PE=3 SV=1	Fontibacillus panacisegetis	511	91	27.2	46.3	9.2
153	TR	F8NA33	exo-alpha-sialidase OS=Hallella multisaccharivorax DSM 17128 OX=688246 GN=Premu_0277 PE=4 SV=1	Hallella multisaccharivorax DSM 17128	513	91	25	38.4	9.2
161	TR	A0A4Z2FBI5	Collagen alpha-1(X) chain OS=Liparis tanakae OX=230148 GN=COL10A1_2 PE=4 SV=1	Liparis tanakae	661	91	36.4	41.6	10
160	TR	A0A1E5P1I8	PE-PGRS family protein OS=Streptomyces agglomeratus OX=285458 GN=AS594_01540 PE=4 SV=1	Streptomyces agglomeratus	647	91	25	37.9	9.9
159	TR	A0A0M8U043	exo-alpha-sialidase OS=Streptomyces sp. MMG1533 OX=1415546 GN=ADK57_00555 PE=3 SV=1	Streptomyces sp. MMG1533	622	91	25.7	39.3	9.8
128	TR	K2MT51	Trans-sialidase, putative OS=Trypanosoma cruzi marinkellei OX=85056 GN=MOQ_007377 PE=4 SV=1	Trypanosoma cruzi marinkellei	357	91	22.4	38.6	7.7
126	TR	A0A0S4M345	Putative coiled coil protein OS=Candidatus Ichthyocystis hellenicum OX=1561003 GN=Ark11_1396 PE=4 SV=1	Candidatus Ichthyocystis hellenicum	249	90	24.6	37.3	7.6
158	TR	A0A8H4L1E5	Glutamyl endopeptidase OS=Fusarium albosuccineum OX=1237068 GN=FALBO_12053 PE=3 SV=1	Fusarium albosuccineum	332	90	24.6	38.9	9.8
134	TR	A0A0M8NW14	Stress protein DDR48 (Fragment) OS=Penicillium nordicum OX=229535 GN=ACN38_g9218 PE=4 SV=1	Penicillium nordicum	274	90	28.3	45.1	8.4
137	TR	A0A4U1H275	Uncharacterized protein OS=Polyangium aurulentum OX=2567896 GN=E8A73_37265 PE=4 SV=1	Polyangium aurulentum	278	90	27.4	39	8.5
127	TR	A0A2A4GEY0	Glycine-rich domain-containing protein OS=Sediminicola luteus OX=319238 GN=B7P33_03105 PE=4 SV=1	Sediminicola luteus	254	90	27.4	41.1	7.7
124	TR	A0A6V7VNN1	Uncharacterized protein OS=Meloidogyne enterolobii OX=390850 GN=MENT_LOCUS27906 PE=4 SV=1	Meloidogyne enterolobii	193	89	24.2	40.4	7.1
136	TR	A8I2P2	Uncharacterized protein OS=Chlamydomonas reinhardtii OX=3055 GN=CHLRE_02g116200v5 PE=4 SV=1	Chlamydomonas reinhardtii	180	88	33.7	48.5	8.5
156	TR	A0A1G6YN76	Collagen triple helix repeat-containing protein OS=Mucilaginibacter pineti OX=1391627 GN=SAMN05216464_10335 PE=4 SV=1	Mucilaginibacter pineti	191	88	41.1	55.4	9.4
99	TR	A0A195FIP7	Uncharacterized protein OS=Trachymyrmex septentrionalis OX=34720 GN=ALC56_05627 PE=4 SV=1	Trachymyrmex septentrionalis	133	88	27.7	46.8	4.6
