## Supplementary material for "BPP43_05035 is a *Brachyspira pilosicoli* cell surface adhesin that weakens the integrity of the epithelial barrier during infection": Table S3

### Sheet: Sheet1
Chart ID	RepoID	Sequence	Average RFU	StDev	%CV
528	573 Sp12	Galβ1-4GlcNAcβ1-3Galβ1-4GlcNAcβ1-2Manα1-6(Galβ1-4GlcNAcβ1-3Galβ1-4GlcNAcβ1-2Manα1-3)Manβ1-4GlcNAcβ1-4GlcNAcβ-Sp12	173.25	2.21736	1.27986
35	33 Sp8	(3S)Galb1-4(6S)GlcNAcb-Sp8	128	19.4079	15.1624
57	51 Sp24	Neu5Aca2-6Galb1-4GlcNAcb1-2Mana1-6(Neu5Aca2-6Galb1-4GlcNAcb1-2Mana1-3)Manb1-4GlcNAcb1-4GlcNAcb-Sp24	115	7.70281	6.6981
9	13 Sp8	Neu5Aca-Sp8	111	12.49	11.2522
530	576 Sp12	GlcNAcb1-3Galb1-4GlcNAcb1-3Galb1-4GlcNAcb1-2Mana1-6(GlcNAcb1-3Galb1-4GlcNAcb1-3Galb1-4GlcNAcb1-2Mana1-3)Manb1-4GlcNAcb1-4GlcNAcb-Sp12	106	6.9282	6.53604
33	32 Sp8	(3S)Galb1-4(Fuca1-3)GlcNAc-Sp8	104.5	19.8914	19.0348
529	575 Sp24	Fuca1-2Galb1-4GlcNAcb1-3Galb1-4GlcNAcb1-2Mana1-6(Fuca1-2Galb1-4GlcNAcb1-3Galb1-4GlcNAcb1-2Mana1-3)Manb1-4GlcNAcb1-4GlcNAcb-Sp24	104.5	2.08167	1.99202
392	428 Sp24	Gala1-4Galb1-4GlcNAcb1-2Mana1-6(Gala1-4Galb1-4GlcNAcb1-2Mana1-3)Manb1-4GlcNAcb1-4GlcNAcb-Sp24	104	2.16025	2.07716
539	587 Sp24	GlcNAcb1-3Galb1-4GlcNAcb1-6(GlcNAcb1-3Galb1-4GlcNAcb1-2)Mana1-6(GlcNAcb1-3Galb1-4GlcNAcb1-2Man a1-3)Manb1-4GlcNAcb1-4GlcNAc-Sp24	103	0.816497	0.792715
31	31 Sp8	(3S)Galb1-3GlcNAcb-Sp8	98.5	17.6918	17.9612
215	211 Sp8	(3S)Galb1-4(Fuca1-3)(6S)GlcNAcb-Sp8	95	12.2746	12.9207
1	7 Sp8	Gala-Sp8	94.25	11.8427	12.5652
2	8 Sp8	Glca-Sp8	87.5	5.19615	5.93846
432	470 Sp0	(6S)Galb1-3(6S)GlcNAc-Sp0	85.25	9.84463	11.5479
462	507 Sp24	GlcNAcb1-6(GlcNAcb1-2)Mana1-6(GlcNAcb1-2Mana1-3)Manb1-4GlcNAcb1-4(Fuca1-6)GlcNAcb-Sp24	82.5	2.51661	3.05044
38	35 Sp8	(3S)Galb-Sp8	80.75	14.0089	17.3485
531	577 Sp12	Galb1-4GlcNAcb1-3Galb1-4GlcNAcb1-3Galb1-4GlcNAcb1-2Mana1-6(Galb1-4GlcNAcb1-3Galb1-4GlcNAcb1-3Galb1-4GlcNAcb1-2Mana1-3)Manb1-4GlcNAcb1-4GlcNAcb-Sp12	79.25	2.06155	2.60133
283	298 Sp0	Galb1-4(Fuca1-3)(6S)GlcNAcb-Sp0	78.25	6.39661	8.17459
367	402 Sp14	Neu5Aca2-3Galb1-4(Fuca1-3)GlcNAcb1-3GalNAca-Sp14	78.25	4.99166	6.37912
472	517 Sp24	Galb1-4GlcNAcb1-6(Galb1-4GlcNAcb1-2)Mana1-6(Galb1-4GlcNAcb1-2Mana1-3)Manb1-4GlcNAcb1-4(Fuca1-6)GlcNAcb-Sp24	76.5	5.8023	7.5847
488	533 Sp0	Fuca1-2(6S)Galb1-3(6S)GlcNAcb-Sp0	74.25	3.59398	4.84037
116	105 Sp0	Gala1-3Galb1-4Glcb-Sp0	73.25	4.99166	6.81455
12	15 Sp8	Galb-Sp8	71.75	3.94757	5.50184
527	572 Sp25	GlcNAcb1-3Galb1-4GlcNAcb1-2Mana1-6(GlcNAcb1-3Galb1-4GlcNAcb1-2Mana1-3)Manb1-4GlcNAcb1-4GlcNAcb-Sp25	68.75	4.42531	6.43681
3	9 Sp8	Mana-Sp8	68.5	11.7331	17.1287
29	30 Sp8	(3S)Galb1-3GalNAca-Sp8	68.25	9.14239	13.3954
280	287 Sp8	Neu5Gca-Sp8	68	3.82971	5.63192
469	514 Sp24	Neu5Aca2-6Galb1-4GlcNAcb1-2Mana1-6(Neu5Aca2-6Galb1-4GlcNAcb1-2Mana1-3)Manb1-4GlcNAcb1-4(Fuca1-6)GlcNAcb-Sp24	67.25	2.5	3.71747
541	589 Sp24	Gala1-3Galb1-4GlcNAcb1-2Mana1-6(Gala1-3Galb1-4GlcNAcb1-2Mana1-3)Manb1-4GlcNAcb1-4GlcNAc-Sp24	66.75	2.62996	3.94001
251	255 Sp8	Neu5Aca2-3Galb1-4(Fuca1-3)GlcNAcb1-3Galb1-4GlcNAcb-Sp8	64	6.97615	10.9002
149	134 Sp8	Galb1-3GlcNAcb-Sp8	63.5	1.73205	2.72764
351	386 Sp20	Fuca1-2Galb1-4(Fuca1-3)GlcNAcb1-2Mana1-6(Fuca1-2Galb1-4(Fuca1-3)GlcNAcb1-2Mana1-3)Manb1-4GlcNAcb1-4GlcNAb-Sp20	63	4.08248	6.48013
25	26 Sp8	(3S)Galb1-4Glcb-Sp8	62.25	10.2429	16.4544
470	515 Sp24	Neu5Aca2-3Galb1-4GlcNAcb1-2Mana1-6(Neu5Aca2-3Galb1-4GlcNAcb1-2Mana1-3)Manb1-4GlcNAcb1-4(Fuca1-6)GlcNAcb-Sp24	62.25	8.26136	13.2713
119	107 Sp8	Gala1-4(Fuca1-2)Galb1-4GlcNAcb-Sp8	60.75	6.34429	10.4433
80	72 Sp8	Fuca1-4GlcNAcb-Sp8	60	3.55903	5.93171
277	284 Sp0	Neu5Gca2-3Galb1-4Glcb-Sp0	60	0.816497	1.36083
170	154 Sp0	Galb1-4Glcb-Sp0	59.5	5.19615	8.73303
554	620 Sp14	Galb1-4GlcNAcb1-3Galb1-4GlcNAcb1-6(Galb1-4GlcNAcb1-3Galb1-4GlcNAcb1-3)GalNAca-Sp14	59.5	3	5.04202
15	18 Sp8	GalNAcb-Sp8	59	11.3431	19.2256
125	112 Sp8	Galb1-2Galb-Sp8	57.75	14.6145	25.3065
75	67 Sp0	Fuca1-2Galb1-4GlcNAcb-Sp0	57.5	17.7106	30.8011
460	504 Sp24	Fuca1-2Galb1-4(Fuca1-3)GlcNAcb1-2Mana1-6(Fuca1-2Galb1-4(Fuca1-3)GlcNAcb1-2Mana1-3)Manb1-4GlcNAcb1-4(Fuca1-6)GlcNAcb-Sp24	57.5	9.46925	16.4683
434	472 Sp12	Fuca1-2Galb1-4(Fuca1-3)GlcNAcb1-2Mana1-6(Fuca1-2Galb1-4(Fuca1-3)GlcNAcb1-4(Fuca1-2Galb1-4(Fuca1-3)GlcNAcb1-2)Mana1-3)Manb1-4GlcNAcb1-4GlcNAcb-Sp12	57.25	2.06155	3.60097
13	16 Sp8	Glcb-Sp8	57	14.7648	25.9032
233	236 Sp8	Neu5Aca2-3Galb1-3(6S)GlcNAc-Sp8	56.25	4.19325	7.45466
440	481 Sp0	Neu5Aca2-8Neu5Aca2-3Galb1-3GalNAcb1-4(Neu5Aca2-8Neu5Aca2-3)Galb1-4Glcb-Sp0	56	0.816497	1.45803
26	27 Sp0	(3S)Galb1-4(6S)Glcb-Sp0	55	12.1929	22.1689
78	69 Sp8	Fuca1-2Galb-Sp8	54.5	3.10913	5.70482
231	234 Sp8	Neu5Aca2-3GalNAca-Sp8	54.5	9.43398	17.3101
331	364 Sp0	GlcNAca1-4Galb1-4GlcNAcb1-3Galb1-4(Fuca1-3)GlcNAcb1-3Galb1-4(Fuca1-3)GlcNAcb-Sp0	54.5	0.57735	1.05936
145	131 Sp8	Galb1-3Galb-Sp8	54.25	9.14239	16.8523
237	243 Sp8	Neu5Aca2-3Galb1-3(6S)GalNAca-Sp8	54	7.52773	13.9402
168	153 Sp8	Galb1-4GlcNAcb-Sp8	53.25	7.932	14.8958
511	556 Sp0	Galb1-3GlcNAcb1-2Mana-Sp0	53	2	3.77358
253	258 Sp0	Neu5Aca2-3Galb1-4GlcNAcb-Sp0	52.25	8.01561	15.3409
45	42 Sp8	(6S)Galb1-4(6S)Glcb-Sp8	51.75	11.9269	23.0471
84	76 Sp0	(3S)Galb1-4(Fuca1-3)Glcb-Sp0	51.25	9.53502	18.6049
256	260 Sp0	Fuca1-2Galb1-4(6S)Glcb-Sp0	51.25	5.7373	11.1947
465	510 Sp0	Neu5Aca2-3Galb1-4GlcNAcb1-2Mana-Sp0	50.75	6.18466	12.1865
30	31 Sp0	(3S)Galb1-3GlcNAcb-Sp0	50.25	8.26136	16.4405
43	40 Sp8	(6S)Galb1-4Glcb-Sp8	50.25	2.87228	5.71598
49	47 Sp8	Neu5,9Ac2a2-6Galb1-4GlcNAcb-Sp8	50.25	2.62996	5.23374
456	500 Sp8	Gala1-3(Fuca1-2)Galb1-3GalNAcb-Sp8	50.25	6.18466	12.3078
217	213 Sp8	Fuca1-2Galb1-4(6S)GlcNAcb-Sp8	50	15.0111	30.0222
36	34 Sp0	(3S)Galb1-4GlcNAcb-Sp0	49.5	5.19615	10.4973
88	79 Sp8	GlcNAcb1-3Galb1-3GalNAca-Sp8	49.5	5.06623	10.2348
299	321 Sp8	GlcAb1-3GlcNAcb-Sp8	49.5	5.8023	11.7218
28	29 Sp8	(3S)Galb1-3(Fuca1-4)GlcNAcb-Sp8	49.25	8.01561	16.2753
44	41 Sp8	(6S)Galb1-4GlcNAcb-Sp8	49	1.63299	3.33264
76	67 Sp8	Fuca1-2Galb1-4GlcNAcb-Sp8	49	2.44949	4.99896
39	37 Sp0	(6S)(4S)Galb1-4GlcNAcb-Sp0	48.75	5.058	10.3754
520	566 Sp0	Fuca1-4(Galb1-3)GlcNAcb1-2 Mana-Sp0	48.5	5.50757	11.3558
166	152 Sp14	Galb1-4GlcNAcb1-6(Galb1-3)GalNAc-Sp14	48.25	6.55108	13.5774
361	396 Sp20	Gala1-3Galb1-4(Fuca1-3)GlcNAcb1-2Mana1-6(Gala1-3Galb1-4(Fuca1-3)GlcNAcb1-2Mana1-3)Manb1-4GlcNAcb1-4GlcNAcb-Sp20	48.25	6.18466	12.8179
129	115 Sp8	Galb1-3(Fuca1-4)GlcNAc-Sp8	47.75	5.61991	11.7694
151	136 Sp8	Galb1-4(Fuca1-3)GlcNAcb-Sp8	47.75	5.25198	10.9989
154	140 Sp0	Galb1-4(6S)Glcb-Sp0	47.75	2.21736	4.64368
257	261 Sp0	Neu5Aca2-3Galb1-4Glcb-Sp0	47.75	7.36546	15.425
235	238 Sp0	Neu5Aca2-3Galb1-3(Fuca1-4)GlcNAcb1-3Galb1-4(Fuca1-3)GlcNAcb-Sp0	47.5	3.41565	7.19084
37	34 Sp8	(3S)Galb1-4GlcNAcb-Sp8	47.25	3.68556	7.80012
40	38 Sp8	(4S)Galb1-4GlcNAcb-Sp8	47.25	11.8708	25.1235
284	299 Sp0	Galb1-4(Fuca1-3)(6S)Glcb-Sp0	47.25	7.80491	16.5183
140	126 Sp16	Galb1-3GalNAca-Sp16	46.75	3.30404	7.06746
6	11 Sp8	Fuca-Sp8	46.5	5.91608	12.7228
96	87 Sp0	GalNAcb1-3Gala1-4Galb1-4GlcNAcb-Sp0	46.5	13.6748	29.4082
17	19 Sp8	GlcNAcb-Sp8	46.25	4.11299	8.89295
24	25 Sp0	(3S)Galb1-4(Fuca1-3)(6S)Glc-Sp0	46.25	8.99537	19.4494
551	604 Sp24	Galb1-4GlcNAcb1-3Galb1-4GlcNAcb1-2Mana1-6(Galb1-4GlcNAcb1-3Galb1-4GlcNAcb1-2Mana1-3)Manb1-4GlcNAcb1-4(Fuca1-6)GlcNAcb-Sp24	46.25	2.62996	5.68639
100	93 Sp8	Gala1-2Galb-Sp8	46	14.4453	31.4028
229	232 Sp0	Neu5Aca2-3Galb1-3GalNAcb1-4(Neu5Aca2-3)Galb1-4Glcb-Sp0	45.75	4.03113	8.81121
155	140 Sp8	Galb1-4(6S)Glcb-Sp8	45.5	9.29157	20.421
363	398 Sp20	Galα1-3(Fucα1-2)Galβ1-3GlcNAcβ1-2Manα1-6(Galcα1-3(Fucα1-2)Galβ1-3GlcNAcβ1-2Manα1-3)Manβ1-4GlcNAcβ1-4GlcNAcβ-Sp20	44.5	4.20317	9.44533
99	92 Sp8	GalNAcb1-4GlcNAcb-Sp8	44	3.55903	8.0887
72	64 Sp8	Fuca1-2Galb1-4(Fuca1-3)GlcNAcb-Sp8	43.75	2.5	5.71429
141	127 Sp8	Galb1-3GalNAcb-Sp8	43.5	2.08167	4.78544
216	212 Sp0	Fuca1-2(6S)Galb1-4GlcNAcb-Sp0	43.5	4.20317	9.66247
326	359 Sp14	Neu5Aca2-3Galb1-4(Fuca1-3)GlcNAcb1-6(Neu5Aca2-3Galb1-3)GalNAc-Sp14	43.25	4.92443	11.386
416	453 Sp19	Galb1-3GlcNAcb1-6(Galb1-3GlcNAcb1-2)Mana1-6(Galb1-3GlcNAcb1-2Mana1-3)Manb1-4GlcNAcb1-4GlcNAcb-Sp19	43.25	1.89297	4.37681
218	216 Sp0	Fuca1-2(6S)Galb1-4(6S)Glcb-Sp0	43	8.64099	20.0953
97	90 Sp0	GalNAcb1-4(Fuca1-3)GlcNAcb-Sp0	42.75	4.57347	10.6982
404	441 Sp14	Fuca1-2Galb1-4(Fuca1-3)GlcNAcb1-3GalNAca-Sp14	42.75	3.0957	7.24139
174	158 Sp8	GlcNAcb1-2Galb1-3GalNAca-Sp8	42.25	7.41058	17.5398
487	532 Sp0	Fuca1-2Galb1-3(6S)GlcNAcb-Sp0	42.25	2.06155	4.87941
239	244 Sp14	Neu5Aca2-6(Neu5Aca2-3Galb1-3)GalNAca-Sp14	42	3.16228	7.52923
275	282 Sp0	Neu5Gca2-3Galb1-4(Fuca1-3)GlcNAcb-Sp0	42	2.58199	6.14759
313	342 Sp8	Neu5Gcb2-6Galb1-4GlcNAc-Sp8	42	2.94392	7.00933
463	508 Sp21	Galb1-3GlcNAcb1-2Mana1-6(GlcNAcb1-4)(Galb1-3GlcNAcb1-2Mana1-3)Manb1-4GlcNAcb1-4GlcNAcb-Sp21	42	3.4641	8.24786
540	588 Sp24	Galb1-4GlcNAcb1-3Galb1-4GlcNAcb1-6(Galb1-4GlcNAcb1-3Galb1-4GlcNAcb1-2)Mana1-6(Galb1-4GlcNAcb1-3Galb1-4GlcNAcb1-2Mana1-3)Mana1-4GlcNAcb1-4GlcNAc-Sp24	42	18.9209	45.0497
278	285 Sp0	Neu5Gca2-6GalNAca-Sp0	41.75	6.0208	14.4211
7	11 Sp9	Fuca-Sp9	41.5	9.84886	23.7322
121	108 Sp8	Gala1-4Galb1-4GlcNAcb-Sp8	41.5	12.0139	28.9491
150	136 Sp0	Galb1-4(Fuca1-3)GlcNAcb-Sp0	41.25	4.64579	11.2625
152	137 Sp0	Galb1-4(Fuca1-3)GlcNAcb1-3Galb1-4(Fuca1-3)GlcNAcb-Sp0	41.25	1.25831	3.05044
279	286 Sp0	Neu5Gca2-6Galb1-4GlcNAcb-Sp0	41.25	3.77492	9.15131
91	81 Sp8	GalNAca1-3GalNAcb-Sp8	41	7.61577	18.5751
92	82 Sp8	GalNAca1-3Galb-Sp8	41	5.94418	14.498
98	92 Sp0	GalNAcb1-4GlcNAcb-Sp0	41	9.62635	23.4789
247	252 Sp0	Neu5Aca2-3Galb1-4(Fuca1-3)GlcNAcb1-3Galb1-4(Fuca1-3)GlcNAcb1-3Galb1-4(Fuca1-3)GlcNAcb-Sp0	41	1.41421	3.4493
171	154 Sp8	Galb1-4Glcb-Sp8	40.75	14.7281	36.1426
276	283 Sp0	Neu5Gca2-3Galb1-4GlcNAcb-Sp0	40.5	3.41565	8.4337
34	33 Sp0	(3S)Galb1-4(6S)GlcNAcb-Sp0	40.25	16.9975	42.2299
22	23 Sp0	6S(3S)Galb1-4(6S)GlcNAcb-Sp0	39.75	7.67572	19.31
261	267 Sp8	Neu5Aca2-6Galb1-4(6S)GlcNAcb-Sp8	39.75	6.23832	15.6939
412	449 Sp14	GalNAca1-3(Fuca1-2)Galb1-3GlcNAcb1-3GalNAc-Sp14	39.75	3.68556	9.27184
23	24 Sp0	6S(3S)Galb1-4GlcNAcb-Sp0	39.5	4.50925	11.4158
104	95 Sp8	Gala1-3(Fuca1-2)Galb1-4(Fuca1-3)GlcNAcb-Sp8	39.5	8.1035	20.5152
436	476 Sp0	Galb1-4GlcNAcb1-2Mana-Sp0	39.5	11.2398	28.4552
89	80 Sp8	GalNAca1-3(Fuca1-2)Galb-Sp8	39.25	1.25831	3.20587
144	130 Sp8	Galb1-3GalNAcb1-4Galb1-4Glcb-Sp8	39.25	2.06155	5.25236
246	251 Sp8	Neu5Aca2-3Galb1-4(Fuca1-3)(6S)GlcNAcb-Sp8	39.25	3.59398	9.15663
501	546 Sp8	GalNAcb1-4(6S)GlcNAc-Sp8	39.25	6.18466	15.7571
230	233 Sp8	Neu5Aca2-6(Neu5Aca2-3)GalNAca-Sp8	39	4.32049	11.0782
255	259 Sp0	Neu5Aca2-3Galb1-4GlcNAcb1-3Galb1-4GlcNAcb-Sp0	39	3.65148	9.36278
400	437 Sp0	Neu5Aca2-3Galb1-3GalNAcb1-4(Neu5Aca2-8Neu5Aca2-3)Galb1-4Glcb-Sp0	39	0.816497	2.09358
82	74 Sp0	GalNAca1-3(Fuca1-2)Galb1-3GlcNAcb-Sp0	38.75	12.1758	31.4214
118	106 Sp8	Gala1-3Galb-Sp8	38.75	12.2304	31.5624
187	169 Sp8	GlcNAcb1-4Galb1-4GlcNAcb-Sp8	38.75	5.43906	14.0363
42	40 Sp0	(6S)Galb1-4Glcb-Sp0	38.5	15.0665	39.1338
254	258 Sp8	Neu5Aca2-3Galb1-4GlcNAcb-Sp8	38.5	3.31662	8.61461
262	268 Sp8	Neu5Aca2-6Galb1-4GlcNAcb-Sp8	38.5	3.51188	9.12178
550	601 Sp24	Galb1-3GlcNAcb1-3Galb1-4GlcNAcb1-6(Galb1-3GlcNAcb1-3Galb1-4GlcNAb1-2)Mana1-6(Galb1-3GlcNAcb1-3Galb1-4GlcNAcb1-2Mana1-3)Manb1-4GlcNAcb1-4(Fuca1-6)GlcNAcb-Sp24	38.5	1	2.5974
414	451 Sp22	Fuca1-2Galb1-3GlcNAcb1-2Mana1-6(Fuca1-2Galb1-3GlcNAcb1-2Mana1-3)Manb1-4GlcNAcb1-4(Fuca1-6)GlcNAcb-Sp22	38.25	2.06155	5.38968
27	27 Sp8	(3S)Galb1-4(6S)Glcb-Sp8	38	44.7884	117.864
67	60 Sp0	Fuca1-2Galb1-3GlcNAcb-Sp0	38	6.0553	15.935
259	263 Sp8	Neu5Aca2-6GalNAca-Sp8	38	5.35413	14.0898
350	385 Sp20	Fuca1-2Galb1-4GlcNAcb1-2Mana1-6(Fuca1-2Galb1-4GlcNAcb1-2Mana1-3)Manb1-4GlcNAcb1-4GlcNAcb-Sp20	38	2.16025	5.68486
484	529 Sp0	Fuca1-2(6S)Galb1-3GlcNAcb-Sp0	38	2.58199	6.79471
4	10 Sp8	GalNAca-Sp8	37.75	18.518	49.0543
325	358 Sp0	GalNAca1-3(Fuca1-2)Galb1-4GlcNAcb1-3Galb1-4GlcNAcb1-3Galb1-4GlcNAcb-Sp0	37.75	1.89297	5.01449
388	424 Sp14	Fuca1-2Galb1-4GlcNAcb1-3GalNAca-Sp14	37.75	4.34933	11.5214
435	475 Sp14	Galb1-4(Fuca1-3)GlcNAcb1-6GalNAc-Sp14	37.75	0.5	1.3245
14	17 Sp8	Manb-Sp8	37.5	2.38048	6.34794
107	98 Sp8	Gala1-3(Fuca1-2)Galb-Sp8	37.25	5.61991	15.087
172	155 Sp8	GlcNAca1-3Galb1-4GlcNAcb-Sp8	37.25	8.61684	23.1325
314	343 Sp19	Galb1-3GlcNAcb1-2Mana1-6(Galb1-3GlcNAcb1-2Mana1-3)Manb1-4GlcNAcb1-4GlcNAcb-Sp19	37.25	1.70783	4.58477
478	523 Sp14	Neu5Aca2-3Galb1-3GlcNAcb1-6GalNAca-Sp14	37.25	2.75379	7.39271
102	94 Sp8	Gala1-3(Fuca1-2)Galb1-3GlcNAcb-Sp8	37	6.21825	16.8061
186	168 Sp8	GlcNAcb1-6(GlcNAcb1-4)GalNAca-Sp8	37	1.41421	3.8222
234	237 Sp8	Neu5Aca2-3Galb1-3(Fuca1-4)GlcNAcb-Sp8	37	5.35413	14.4706
46	43 Sp8	Neu5Aca2-3(6S)Galb1-4GlcNAcb-Sp8	36.75	5.31507	14.4628
238	244 Sp8	Neu5Aca2-6(Neu5Aca2-3Galb1-3)GalNAca-Sp8	36.75	2.75379	7.49329
290	306 Sp0	(6S)Galb1-4(6S)GlcNAcb-Sp0	36.75	1.5	4.08163
341	374 Sp22	GlcNAcb1-2Mana1-6(GlcNAcb1-2Mana1-3)Manb1-4GlcNAcb1-4(Fuca1-6)GlcNAcb-Sp22	36.75	3.30404	8.99058
364	399 Sp19	Fuca1-4(Fuca1-2Galb1-3)GlcNAcb1-2Mana1-3(Fuca1-4(Fuca1-2Galb1-3)GlcNAcb1-2Mana1-3)Manb1-4GlcNAcb1-4GlcNAcb-Sp19	36.75	4.92443	13.3998
477	522 Sp14	Galb1-3(Fuca1-4)GlcNAcb1-6GalNAca-Sp14	36.75	5.7373	15.6117
479	524 Sp0	(3S)Galb1-3(Fuca1-4)GlcNAcb-Sp0	36.75	0.957427	2.60524
305	329 Sp10	Mana1-6Manb-Sp10	36.5	6.55744	17.9656
500	545 Sp8	(3S)GalNAcb1-4(3S)GlcNAc-Sp8	36.5	2.64575	7.24863
202	186 Sp8	GlcAb1-3Galb-Sp8	36.25	3.5	9.65517
249	253 Sp8	Neu5Aca2-3Galb1-4(Fuca1-3)GlcNAcb-Sp8	36.25	0.957427	2.64118
273	280 Sp0	Neu5Gca2-3Galb1-3(Fuca1-4)GlcNAcb-Sp0	36.25	1.25831	3.47119
83	75 Sp0	GalNAca1-3(Fuca1-2)Galb1-4(Fuca1-3)GlcNAcb-Sp0	36	4.08248	11.3402
194	178 Sp8	Glca1-4Glcb-Sp8	36	9.09212	25.2559
289	305 Sp0	4S(3S)Galb1-4GlcNAcb-Sp0	36	4.08248	11.3402
349	384 Sp20	Fuca1-2Galb1-3GlcNAcb1-2Mana1-6(Fuca1-2Galb1-3GlcNAcb1-2Mana1-3)Manb1-4GlcNAcb1-4GlcNAcb-Sp20	36	0.816497	2.26805
406	443 Sp14	GalNAca1-3(Fuca1-2)Galb1-4(Fuca1-3)GlcNAcb1-3GalNAc-Sp14	36	2.16025	6.00069
52	49 Sp12	GlcNAcb1-2Mana1-6(GlcNAcb1-2Mana1-3)Manb1-4GlcNAcb1-4GlcNAcb-Sp12	35.75	4.34933	12.166
143	129 Sp0	Galb1-3GalNAcb1-4(Neu5Aca2-3)Galb1-4Glcb-Sp0	35.75	3.30404	9.24206
175	159 Sp8	GlcNAcb1-6(GlcNAcb1-3)GalNAca-Sp8	35.75	1.89297	5.29502
498	543 Sp8	(6S)(4S)GalNAcb1-4GlcNAc-Sp8	35.75	11.8708	33.2051
18	20 Sp8	GlcN(Gc)b-Sp8	35.5	4.79583	13.5094
74	66 Sp0	Fuca1-2Galb1-4GlcNAcb1-3Galb1-4GlcNAcb1-3Galb1-4GlcNAcb-Sp0	35.5	10.8474	30.5561
148	134 Sp0	Galb1-3GlcNAcb-Sp0	35.5	6.60808	18.6143
106	97 Sp0	Gala1-3(Fuca1-2)Galb1-4Glcb-Sp0	34.75	2.06155	5.93253
268	273 Sp8	Neu5Aca2-8Neu5Aca-Sp8	34.75	6.39661	18.4075
274	281 Sp0	Neu5Gca2-3Galb1-3GlcNAcb-Sp0	34.75	2.87228	8.26556
298	320 Sp8	GalNAcb1-3Galb-Sp8	34.75	2.98608	8.59303
368	403 Sp12	GalNAcb1-4GlcNAcb1-2Mana1-6(GalNAcb1-4GlcNAcb1-2Mana1-3)Manb1-4GlcNAcb1-4GlcNAc-Sp12	34.75	11.6726	33.5903
399	436 Sp0	Galb1-3GalNAcb1-4(Neu5Aca2-8Neu5Aca2-3)Galb1-4Glcb-Sp0	34.75	8.88351	25.564
123	110 Sp8	Gala1-4GlcNAcb-Sp8	34.5	6.85565	19.8715
193	177 Sp8	GlcNAcb1-6Galb1-4GlcNAcb-Sp8	34.5	5.8023	16.8183
446	487 Sp19	Galb1-4GlcNAcb1-6(Galb1-4GlcNAcb1-2)Mana1-6(Galb1-4GlcNAcb1-2Mana1-3)Manb1-4GlcNAcb1-4GlcNAcb-Sp19	34.5	2.38048	6.89993
5	10Sp15	GalNAca-Sp15	34.25	5.67891	16.5808
549	600 Sp24	Galb1-3GlcNAcb1-3Galb1-4GlcNAcb1-3Galb1-4GlcNAcb1-6(Galb1-3GlcNAcb1-3Galb1-4GlcNAcb1-3Galb1-4GlcNAb1-2)Mana1-6(Galb1-3GlcNAcb1-3Galb1-4GlcNAcb1-3Galb1-4GlcNAcb1-2Mana1-3)Manb1-4GlcNAcb1-4(Fuca1-6)GlcNAcb-Sp24	34.25	3.77492	11.0217
21	22 Sp8	GlcNAcb1-6(GlcNAcb1-4)(GlcNAcb1-3)GlcNAc-Sp8	34	1.82574	5.36983
79	70 Sp8	Fuca1-3GlcNAcb-Sp8	34	4.96655	14.6075
86	77 Sp8	GalNAca1-3(Fuca1-2)Galb1-4GlcNAcb-Sp8	34	3.82971	11.2638
165	152 Sp8	Galb1-4GlcNAcb1-6(Galb1-3)GalNAca-Sp8	34	2.16025	6.35367
245	250 Sp8	Neu5Aca2-3Galb1-4(6S)GlcNAcb-Sp8	34	2.94392	8.65859
371	406 Sp21	Galb1-3GlcNAcb1-3Galb1-4GlcNAcb1-6(Galb1-3GlcNAcb1-3)Galb1-4Glcb-Sp0	34	2.94392	8.65859
553	619 Sp14	Galb1-4GlcNAcb1-3Galb1-4GlcNAcb1-6(Galb1-3)GalNAca-Sp14	34	2.16025	6.35367
63	57 Sp0	Fuca1-2Galb1-3GalNAcb1-4(Neu5Aca2-3)Galb1-4Glcb-Sp0	33.75	4.57347	13.551
328	361 Sp0	GlcNAca1-4Galb1-4GlcNAcb-Sp0	33.75	5.058	14.9867
557	624 Sp14	GlcNAcb1-3Galb1-4GlcNAcb1-6(GlcNAcb1-3Galb1-4GlcNAcb1-3)GalNAca-Sp14	33.75	4.42531	13.112
227	230 Sp8	GalNAcb1-4(Neu5Aca2-3)Galb1-4GlcNAcb-Sp8	33.5	3	8.95522
384	419 Sp19	Gala1-3Galb1-3(Fuca1-4)GlcNAcb1-2Mana1-6(Gala1-3Galb1-3(Fuca1-4)GlcNAcb1-2Mana1-3)Manb1-4GlcNAcb1-4GlcNAc-Sp19	33.5	2.38048	7.1059
391	427 Sp19	Gala1-4Galb1-3GlcNAcb1-2Mana1-6(Gala1-4Galb1-3GlcNAcb1-2Mana1-3)Manb1-4GlcNAcb1-4GlcNAcb-Sp19	33.5	4.04145	12.064
10	13 Sp11	Neu5Aca-Sp11	33.25	3.68556	11.0844
178	162 Sp8	GlcNAcb1-3GalNAca-Sp8	33.25	4.85627	14.6053
226	230 Sp0	GalNAcb1-4(Neu5Aca2-3)Galb1-4GlcNAcb-Sp0	33.25	2.75379	8.28206
348	383 Sp14	KDNa2-3Galb1-3GalNAca-Sp14	33.25	6.39661	19.2379
442	483 Sp22	GalNAca1-3(Fuca1-2)Galb1-4GlcNAcb1-2Mana1-6(GalNAca1-3(Fuca1-2)Galb1-4GlcNAcb1-2Mana1-3)Manb1-4GlcNAcb1-4(Fuca1-6)GlcNAcb-Sp22	33.25	2.98608	8.98069
552	618 Sp14	Galb1-4GlcNAcb1-3Galb1-4GlcNAcb1-3GalNAca-Sp14	33.25	17.0367	51.2383
134	121 Sp8	Neu5Aca2-6(Galb1-3)GalNAca-Sp8	33	4.96655	15.0502
407	444 Sp22	Galb1-4(Fuca1-3)GlcNAcb1-2Mana1-6(Galb1-4(Fuca1-3)GlcNAcb1-2Mana1-3)Manb1-4GlcNAcb1-4(Fuca1-6)GlcNAcb-Sp22	33	1.41421	4.2855
480	525 Sp21	Galb1-4(Fuca1-3)GlcNAcb1-6(Neu5Aca2-6(Neu5Aca2-3Galb1-3)GlcNAcb1-3)Galb1-4Glc-Sp21	33	2.16025	6.5462
492	537 Sp14	Fuca1-2Galb1-3GlcNAcb1-6(Fuca1-2Galb1-3GlcNAcb1-3)GalNAca-Sp14	33	8.28654	25.1107
316	346 Sp12	Neu5Aca2-3Galb1-4GlcNAcb1-2Mana1-6(Neu5Aca2-6Galb1-4GlcNAcb1-2Mana1-3)Manb1-4GlcNAcb1-4GlcNAcb-Sp12	32.75	2.62996	8.0304
354	389 Sp22	Fuca1-4(Galb1-3)GlcNAcb1-2Mana1-6(Fuca1-4(Galb1-3)GlcNAcb1-2Mana1-3)Manb1-4GlcNAcb1-4(Fuca1-6)GlcNAcb-Sp22	32.75	1.25831	3.84215
389	425 Sp14	Galb1-4(Fuca1-3)GlcNAcb1-3GalNAca-Sp14	32.75	3.77492	11.5265
68	60 Sp8	Fuca1-2Galb1-3GlcNAcb-Sp8	32.5	4.79583	14.7564
244	249 Sp0	Neu5Aca2-3Galb1-3GlcNAcb-Sp0	32.5	2.38048	7.32454
11	14 Sp8	Neu5Acb-Sp8	32.25	19.0853	59.1793
167	153 Sp0	Galb1-4GlcNAcb-Sp0	32.25	5.12348	15.8867
53	49 Sp13	GlcNAcb1-2Mana1-6(GlcNAcb1-2Mana1-3)Manb1-4GlcNAcb1-4GlcNAcb-Sp13	32	2.16025	6.75077
61	56 Sp8	Fuca1-2Galb1-3GalNAca-Sp8	32	2.44949	7.65466
195	179 Sp8	Glca1-4Glca-Sp8	32	4.24264	13.2583
203	187 Sp8	GlcAb1-6Galb-Sp8	32	6.97615	21.8005
415	452 Sp22	Gala1-3(Fuca1-2)Galb1-4GlcNAcb1-2Mana1-6(Gala1-3(Fuca1-2)Galb1-4GlcNAcb1-2Mana1-3)Manb1-4GlcNAcb1-4(Fuca1-6)GlcNAcb-Sp22	32	1.41421	4.41942
532	580 Sp25	Galb1-3GlcNAcb1-3Galb1-4GlcNAcb1-2Mana1-6(Galb1-3GlcNAcb1-3Galb1-4GlcNAcb1-2Mana1-3)Manb1-4GlcNAcb1-4GlcNAc-Sp25	32	2.70801	8.46254
383	418 Sp19	Gala1-3Galb1-3GlcNAcb1-2Mana1-6(Gala1-3Galb1-3GlcNAcb1-2Mana1-3)Manb1-4GlcNAcb1-4GlcNAc-Sp19	31.75	1.25831	3.96317
16	19 Sp0	GlcNAcb-Sp0	31.5	19.841	62.9874
344	379 Sp0	(6S)GlcNAcb1-3Galb1-4GlcNAcb-Sp0	31.5	3.31662	10.529
47	44 Sp8	(6S)GlcNAcb-Sp8	31.25	21.9602	70.2726
51	48 Sp13	Mana1-6(Mana1-3)Manb1-4GlcNAcb1-4GlcNAcb-Sp13	31.25	3.59398	11.5007
127	114 Sp0	Galb1-3GlcNAcb1-3Galb1-4(Fuca1-3)GlcNAcb-Sp0	31.25	6.89807	22.0738
208	192 Sp9	Mana1-2Mana1-3Mana-Sp9	31.25	4.11299	13.1616
396	432 Sp8	GalNAcb1-3Gala1-6Galb1-4Glcb-Sp8	31.25	4.5	14.4
481	526 Sp14	Fuca1-2Galb1-4GlcNAcb1-6GalNAca-Sp14	31.25	3.77492	12.0797
48	46 Sp8	Neu5,9Ac2a-Sp8	31	13.9284	44.9303
60	54 Sp8	Fuca1-2Galb1-3(Fuca1-4)GlcNAcb-Sp8	31	9.27362	29.9149
65	58 Sp8	Fuca1-2Galb1-3GlcNAcb1-3Galb1-4Glcb-Sp8	31	2.82843	9.12396
342	375 Sp22	Galb1-4GlcNAcb1-2Mana1-6(Galb1-4GlcNAcb1-2Mana1-3)Manb1-4GlcNAcb1-4(Fuca1-6)GlcNAcb-Sp22	31	0.816497	2.63386
491	536 Sp8	(3S)GalNAcb1-4(Fuca1-3)GlcNAcb-Sp8	31	2.94392	9.49652
58	52 Sp9	Fuca1-2Galb1-3GalNAcb1-3Gala-Sp9	30.75	8.8459	28.7672
105	96 Sp0	Gala1-3(Fuca1-2)Galb1-4GlcNAc-Sp0	30.75	2.98608	9.71083
180	163 Sp8	GlcNAcb1-3Galb-Sp8	30.75	14.7958	48.1165
503	548 Sp10	(4S)GalNAcb-Sp10	30.75	1.70783	5.5539
295	315 Sp0	GlcNAcb1-6(Galb1-4GlcNAcb1-3)Galb1-4GlcNAc-Sp0	30.5	4.93288	16.1734
362	397 Sp20	GalNAca1-3(Fuca1-2)Galb1-3GlcNAcb1-2Mana1-6(GalNAca1-3(Fuca1-2)Galb1-3GlcNAcb1-2Mana1-3)Manb1-4GlcNAcb1-4GlcNAcb-Sp20	30.5	2.38048	7.80484
366	401 Sp14	Neu5Aca2-6Galb1-4GlcNAcb1-3GalNAc-Sp14	30.5	3.10913	10.1939
410	447 Sp14	Fuca1-2Galb1-3GlcNAcb1-3GalNAc-Sp14	30.5	1.73205	5.67886
441	482 Sp0	GalNAcb1-4Galb1-4Glcb-Sp0	30.5	8.18535	26.8372
77	68 Sp0	Fuca1-2Galb1-4Glcb-Sp0	30.25	2.21736	7.3301
113	102 Sp8	Gala1-3Galb1-4(Fuca1-3)GlcNAcb-Sp8	30.25	0.5	1.65289
157	142 Sp8	Galb1-4GalNAcb1-3(Fuca1-2)Galb1-4GlcNAcb-Sp8	30.25	2.98608	9.87133
185	167 MDPLys	GlcNAcb1-4-MDPLys	30.25	3.77492	12.4791
281	295 Sp14	Neu5Aca2-3Galb1-4GlcNAcb1-6(Galb1-3)GalNAca-Sp14	30.25	3.77492	12.4791
321	354 Sp0	Neu5Aca2-6Galb1-4GlcNAcb1-3Galb1-4GlcNAcb1-3Galb1-4GlcNAcb-Sp0	30.25	1.25831	4.15969
32	32 Sp0	(3S)Galb1-4(Fuca1-3)GlcNAc-Sp0	30	13.5647	45.2155
54	50 Sp12	Galb1-4GlcNAcb1-2Mana1-6(Galb1-4GlcNAcb1-2Mana1-3)Manb1-4GlcNAcb1-4GlcNAcb-Sp12	29.75	3.5	11.7647
93	84 Sp8	GalNAca1-4(Fuca1-2)Galb1-4GlcNAcb-Sp8	29.75	2.5	8.40336
133	120 Sp8	GlcNAcb1-6(Galb1-3)GalNAca-Sp8	29.75	10.9049	36.6551
206	190 Sp9	Mana1-2Mana1-2Mana1-3Mana-Sp9	29.75	0.957427	3.21824
365	400 Sp14	Neu5Aca2-3Galb1-4GlcNAcb1-3GalNAc-Sp14	29.75	2.62996	8.84019
101	94 Sp0	Gala1-3(Fuca1-2)Galb1-3GlcNAcb-Sp0	29.5	5	16.9492
191	176 Sp8	GlcNAcb1-6GalNAca-Sp8	29.5	11.3871	38.6004
297	317 Sp0	Galb1-4GlcNAcb1-6Galb1-4GlcNAcb-Sp0	29.5	2.08167	7.05649
338	371 Sp12	Galb1-4GlcNAcb1-2Mana1-3Manb1-4GlcNAcb1-4GlcNAc-Sp12	29.5	2.64575	8.96865
486	531 Sp0	Fuca1-2Galb1-4GlcNAcb1-2Mana-Sp0	29.5	4.12311	13.9766
64	57 Sp9	Fuca1-2Galb1-3GalNAcb1-4(Neu5Aca2-3)Galb1-4Glcb-Sp9	29.25	4.34933	14.8695
115	104 Sp8	Gala1-3Galb1-4GlcNAcb-Sp8	29.25	3.77492	12.9057
200	184 Sp8	GlcAa-Sp8	29.25	4.34933	14.8695
340	373 Sp12	Mana1-6(Galb1-4GlcNAcb1-2Mana1-3)Manb1-4GlcNAcb1-4GlcNAcb-Sp12	29.25	1.70783	5.83872
352	387 Sp20	Gala1-3Galb1-4GlcNAcb1-2Mana1-6(Gala1-3Galb1-4GlcNAcb1-2Mana1-3)Manb1-4GlcNAcb1-4GlcNAcb-Sp20	29.25	2.21736	7.5807
130	116 Sp8	Fuca1-4(Galb1-3)GlcNAcb-Sp8	29	7.07107	24.383
209	199 Sp9	Mana1-6(Mana1-3)Mana-Sp9	29	11.1952	38.6043
373	408 Sp21	Galb1-4GlcNAcb1-6(Fuca1-4(Fuca1-2Galb1-3)GlcNAcb1-3)Galb1-4Glc-Sp21	29	6.32456	21.8088
458	502 Sp10	Glca1-4Glca1-4Glca1-4Glcb-Sp10	29	4.08248	14.0775
502	547 Sp8	(3S)GalNAcb1-4GlcNAc-Sp8	29	1.41421	4.8766
131	119 Sp8	Galb1-4GlcNAcb1-6GalNAca-Sp8	28.75	0.5	1.73913
173	156 Sp8	GlcNAca1-6Galb1-4GlcNAcb-Sp8	28.75	7.80491	27.1475
201	185 Sp8	GlcAb-Sp8	28.75	8.77021	30.5051
319	352 Sp0	Neu5Aca2-6Galb1-4GlcNAcb1-3Galb1-3GlcNAcb-Sp0	28.75	5.85235	20.356
296	316 Sp0	Galb1-4GlcNAca1-6Galb1-4GlcNAcb-Sp0	28.5	4.65475	16.3324
329	362 Sp0	GlcNAca1-4Galb1-3GlcNAcb-Sp0	28.5	2.88675	10.129
71	64 Sp0	Fuca1-2Galb1-4(Fuca1-3)GlcNAcb-Sp0	28.25	1.25831	4.45418
120	108 Sp0	Gala1-4Galb1-4GlcNAcb-Sp0	28.25	4.03113	14.2695
271	277 Sp8	Neu5Acb2-6GalNAca-Sp8	28.25	12.8679	45.5502
431	469 Sp0	(6S)Galb1-3GlcNAcb-Sp0	28.25	3.30404	11.6957
467	512 Sp14	Neu5Aca2-6Galb1-4GlcNAcb1-6GalNAca-Sp14	28.25	1.89297	6.70078
56	51 Sp21	Neu5Aca2-6Galb1-4GlcNAcb1-2Mana1-6(Neu5Aca2-6Galb1-4GlcNAcb1-2Man-a1-3)Manb1-4GlcNAcb1-4GlcNAcb-Sp21	28	3.91578	13.9849
243	248 Sp0	Fuca1-2(6S)Galb1-4Glcb-Sp0	28	6.733	24.0464
320	353 Sp0	Neu5Aca2-3Galb1-3(Fuca1-4)GlcNAcb1-3Galb1-3(Fuca1-4)GlcNAcb-Sp0	28	1.41421	5.05076
103	95 Sp0	Gala1-3(Fuca1-2)Galb1-4(Fuca1-3)GlcNAcb-Sp0	27.75	4.99166	17.988
50	48 Sp12	Mana1-6(Mana1-3)Manb1-4GlcNAcb1-4GlcNAcb-Sp12	27.5	3.10913	11.3059
81	73 Sp8	Fucb1-3GlcNAcb-Sp8	27.5	7.04746	25.6271
219	220 Sp8	Neu5Aca2-3Galb1-3GalNAca-Sp8	27.5	1.29099	4.69453
267	272 Sp8	Neu5Aca2-6Galb-Sp8	27.5	11.1505	40.5472
394	430 Sp0	Galb1-3GlcNAcb1-6Galb1-4GlcNAcb-Sp0	27.5	5.74456	20.8893
509	554 Sp0	Gala1-3(Fuca1-2)Galb1-4GlcNAcb1-2Mana-Sp0	27.5	5.8023	21.0993
19	21 Sp8	Galb1-4GlcNAcb1-6(Galb1-4GlcNAcb1-3)GalNAca-Sp8	27.25	1.89297	6.94668
205	189 Sp0	KDNa2-3Galb1-4GlcNAcb-Sp0	27.25	2.5	9.17431
346	381 Sp0	KDNa2-6Galb1-4GlcNAc-Sp0	27.25	1.70783	6.26725
409	446 Sp19	GlcNAcb1-2(GlcNAcb1-6)Mana1-6(GlcNAcb1-2Mana1-3)Manb1-4GlcNAcb1-4GlcNAcb-Sp19	27.25	8.5	31.1927
444	485 Sp21	Neu5Aca2-6Galb1-4GlcNAcb1-6(Fuca1-2Galb1-3GlcNAcb1-3)Galb1-4Glc-Sp21	27.25	2.21736	8.13709
483	528 Sp0	Galb1-4(Fuca1-3)GlcNAcb1-2Mana-Sp0	27.25	3.0957	11.3604
109	99 Sp8	Gala1-4(Gala1-3)Galb1-4GlcNAcb-Sp8	27	10.2307	37.8914
360	395 Sp20	Gala1-3(Fuca1-2)Galb1-4GlcNAcb1-2Mana1-6(Gala1-3(Fuca1-2)Galb1-4GlcNAcb1-2Mana1-3)Manb1-4GlcNAcb1-4GlcNAcb-Sp20	27	2	7.40741
461	505 Sp19	Fuca1-2Galb1-3(Fuca1-4)GlcNAcb1-2Mana1-6(Fuca1-2Galb1-3(Fuca1-4)GlcNAcb1-2Mana1-3)Manb1-4GlcNAcb1-4(Fuca1-6)GlcNAcb1-4(Fuca1-6)GlcNAcb-Sp19	27	9.83192	36.4145
471	516 Sp19	Mana1-6(Mana1-3)Manb1-4GlcNAcb1-4(Fuca1-6)GlcNAcb-Sp19	27	15.6631	58.0116
55	51 Sp12	Neu5Aca2-6Galb1-4GlcNAcb1-2Mana1-6(Neu5Aca2-6Galb1-4GlcNAcb1-2Mana1-3)Manb1-4GlcNAcb1-4GlcNAcb-Sp12	26.75	2.06155	7.70674
138	126 Sp8	Galb1-3GalNAca-Sp8	26.75	8.34166	31.1838
158	144 Sp8	Galb1-4GlcNAcb1-3GalNAca-Sp8	26.75	1.25831	4.70395
162	147 Sp0	Galb1-4GlcNAcb1-3Galb1-4GlcNAcb-Sp0	26.75	1.25831	4.70395
196	180 Sp8	Glca1-6Glca1-6Glcb-Sp8	26.75	5.12348	19.1532
220	220 Sp14	Neu5Aca2-3Galb1-3GalNAca-Sp14	26.75	3.30404	12.3515
236	240 Sp8	Neu5Aca2-3Galb1-4(Neu5Aca2-3Galb1-3)GlcNAcb-Sp8	26.75	4.57347	17.0971
398	435 Sp21	Galb1-4GlcNAcb1-6(Neu5Aca2-6Galb1-3GlcNAcb1-3)Galb1-4Glc-Sp21	26.75	3.77492	14.1118
499	544 Sp8	(6S)GalNAcb1-4GlcNAc-Sp8	26.75	3.0957	11.5727
555	622 Sp14	GlcNAcb1-3Galb1-4GlcNAcb1-3GalNAca-Sp14	26.75	5.85235	21.8779
70	62 Sp0	Fuca1-2Galb1-4(Fuca1-3)GlcNAcb1-3Galb1-4(Fuca1-3)GlcNAcb1-3Galb1-4(Fuca1-3)GlcNAcb-Sp0	26.5	1	3.77358
112	101 Sp8	Gala1-3GalNAcb-Sp8	26.5	6.95222	26.2348
265	271 Sp0	Neu5Aca2-6Galb1-4Glcb-Sp0	26.5	2.38048	8.98293
355	390 Sp21	Neu5Aca2-6GlcNAcb1-4GlcNAc-Sp21	26.25	3.0957	11.7931
381	416 Sp14	GalNAcb1-4(Neu5Aca2-3)Galb1-4GlcNAcb1-3GalNAca-Sp14	26.25	2.62996	10.0189
408	445 Sp22	Fuca1-2Galb1-4GlcNAcb1-2Mana1-6(Fuca1-2Galb1-4GlcNAcb1-2Mana1-3)Manb1-4GlcNAcb1-4(Fuca1-6)GlcNAcb-Sp22	26.25	6.89807	26.2784
213	208 Sp0	Manb1-4GlcNAcb-Sp0	25.75	4.57347	17.7611
307	331 Sp9	Mana1-2Mana1-6(Mana1-3)Mana1-6(Mana1-2Mana1-2Mana1-3)Mana-Sp9	25.75	7.22842	28.0715
318	351 Sp0	Neu5,9Ac2a2-3Galb1-3GlcNAcb-Sp0	25.75	8.34166	32.3948
59	53 Sp9	Fuca1-2Galb1-3GalNAcb1-3Gala1-4Galb1-4Glcb-Sp9	25.5	5.97216	23.4202
62	56 Sp14	Fuca1-2Galb1-3GalNAca-Sp14	25.5	3.10913	12.1927
73	65 Sp0	Fuca1-2Galb1-4GlcNAcb1-3Galb1-4GlcNAcb-Sp0	25.5	4.12311	16.169
156	141 Sp8	Galb1-4GalNAca1-3(Fuca1-2)Galb1-4GlcNAcb-Sp8	25.5	0.57735	2.26412
225	227 Sp8	Neu5Aca2-8Neu5Aca2-8Neu5Aca-Sp8	25.5	3.41565	13.3947
252	257 Sp0	Neu5Aca2-3Galb1-4GlcNAcb1-3Galb1-4GlcNAcb1-3Galb1-4GlcNAcb-Sp0	25.5	1.73205	6.79236
260	264 Sp0	Neu5Aca2-6GalNAcb1-4GlcNAcb-Sp0	25.5	2.64575	10.3755
286	301 Sp0	Galb1-4GlcNAcb1-3Galb1-3GlcNAcb-Sp0	25.5	3.31662	13.0064
418	455 Sp21	Fuca1-3GlcNAcb1-6(Galb1-4GlcNAcb1-3)Galb1-4Glc-Sp21	25.5	1.29099	5.06272
449	491Sp21	Neu5Aca2-3Galb1-4GlcNAcb1-6(Neu5Aca2-3Galb1-4GlcNAcb1-2)Mana1-6(GlcNAcb1-4)(Neu5Aca2-3Galb1-4GlcNAcb1-2Mana1-3)Manb1-4GlcNAcb1-4GlcNAcb-Sp21	25.5	2.51661	9.86906
20	21 Sp14	Galb1-4GlcNAcb1-6(Galb1-4GlcNAcb1-3)GalNAc-Sp14	25.25	3.30404	13.0853
128	115 Sp0	Galb1-3(Fuca1-4)GlcNAc-Sp0	25.25	4.272	16.9188
135	121 Sp14	Neu5Aca2-6(Galb1-3)GalNAca-Sp14	25.25	2.5	9.90099
263	269 Sp0	Neu5Aca2-6Galb1-4GlcNAcb1-3Galb1-4(Fuca1-3)GlcNAcb1-3Galb1-4(Fuca1-3)GlcNAcb-Sp0	25.25	2.62996	10.4157
285	300 Sp0	Galb1-4(Fuca1-3)GlcNAcb1-3Galb1-3(Fuca1-4)GlcNAcb-Sp0	25.25	2.62996	10.4157
345	380 Sp0	KDNa2-3Galb1-4(Fuca1-3)GlcNAc-Sp0	25.25	3.59398	14.2336
497	542 Sp8	Galb1-3(6S)GlcNAcb-Sp8	25.25	7.76209	30.7409
122	109 Sp0	Gala1-4Galb1-4Glcb-Sp0	25	18.0555	72.2219
347	382 Sp0	KDNa2-3Galb1-4Glc-Sp0	25	5.47723	21.9089
438	479 Sp14	Gala1-3(Fuca1-2)Galb1-4GlcNAcb1-6(Gala1-3(Fuca1-2)Galb1-4GlcNAcb1-3)GalNAc-Sp14	25	1.41421	5.65685
451	493Sp21	Neu5Aca2-6Galb1-4GlcNAcb1-2Mana1-6(GlcNAcb1-4)(Neu5Aca2-6Galb1-4GlcNAcb1-2Mana1-3)Manb1-4GlcNAcb1-4GlcNAcb-Sp21	25	2.70801	10.8321
69	61 Sp0	Fuca1-2Galb1-4(Fuca1-3)GlcNAcb1-3Galb1-4(Fuca1-3)GlcNAcb-Sp0	24.75	1.70783	6.9003
126	113 Sp0	Galb1-3(Fuca1-4)GlcNAcb1-3Galb1-4(Fuca1-3)GlcNAcb-Sp0	24.75	1.89297	7.64836
433	471 Sp12	Fuca1-2Galb1-4 GlcNAcb1-2Mana1-6(Fuca1-2Galb1-4GlcNAcb1-2(Fuca1-2Galb1-4GlcNAcb1-4)Mana1-3)Manb1-4GlcNAcb1-4GlcNAcb-Sp12	24.75	3.86221	15.6049
526	572 Sp12	GlcNAcb1-3Galb1-4GlcNAcb1-2Mana1-6(GlcNAcb1-3Galb1-4GlcNAcb1-2Mana1-3)Manb1-4GlcNAcb1-4GlcNAcb-Sp12	24.75	1.70783	6.9003
562	640 Sp21	Galb1-3GalNAcb1-4(Neu5Aca2-8Neu5Aca2-8Neu5Aca2-3)Galb1-4Glcb-Sp21	24.75	4.57347	18.4787
164	148 Sp8	Galb1-4GlcNAcb1-3Galb1-4Glcb-Sp8	24.5	6.40312	26.1352
212	205 Sp12	Mana1-6(Mana1-3)Mana1-6(Mana1-3)Manb1-4GlcNAcb1-4GlcNAcb-Sp12	24.5	3.10913	12.6903
269	274 Sp0	Neu5Aca2-8Neu5Aca2-3Galb1-4Glcb-Sp0	24.5	3.78594	15.4528
445	486 Sp22	GalNAca1-3(Fuca1-2)Galb1-3GlcNAcb1-2Mana1-6(GalNAca1-3(Fuca1-2)Galb1-3GlcNAcb1-2Mana1-3)Manb1-4GlcNAcb1-4(Fuca1-6)GlcNAcb-Sp22	24.5	1	4.08163
232	235 Sp0	Neu5Aca2-3GalNAcb1-4GlcNAcb-Sp0	24.25	5.5	22.6804
241	246 Sp0	Neu5Aca2-3Galb1-3GalNAcb1-3Gala1-4Galb1-4Glcb-Sp0	24.25	0.957427	3.94815
353	388 Sp12	Galb1-4GlcNAcb1-2Mana1-6(Mana1-3)Manb1-4GlcNAcb1-4GlcNAcb-Sp12	24.25	1.5	6.18557
359	394 Sp20	GalNAca1-3(Fuca1-2)Galb1-4GlcNAcb1-2Mana1-6(GalNAca1-3(Fuca1-2)Galb1-4GlcNAcb1-2Mana1-3)Manb1-4GlcNAcb1-4GlcNAcb-Sp20	24.25	1.5	6.18557
411	448 Sp14	Gala1-3(Fuca1-2)Galb1-3GlcNAcb1-3GalNAc-Sp14	24.25	3.77492	15.5667
210	200 Sp9	Mana1-2Mana1-2Mana1-6(Mana1-3)Mana-Sp9	24	3.26599	13.6083
309	333 Sp14	Neu5Aca2-3Galb1-4GlcNAcb1-6(Neu5Aca2-3Galb1-3)GalNAca-Sp14	24	1.41421	5.89256
333	366 Sp14	GlcNAca1-4Galb1-3GalNAc-Sp14	24	3.65148	15.2145
386	422 Sp12	Galb1-4GlcNAcb1-2Mana1-6(GlcNAcb1-2Mana1-3)Manb1-4GlcNAcb1-4GlcNAc-Sp12	24	5.35413	22.3089
443	484 Sp22	Gala1-3(Fuca1-2)Galb1-3GlcNAcb1-2Mana1-6(Gala1-3(Fuca1-2)Galb1-3GlcNAcb1-2Mana1-3)Manb1-4GlcNAcb1-4(Fuca1-6)GlcNAcb-Sp22	24	1.41421	5.89256
482	527 Sp14	Gala1-3Galb1-4GlcNAcb1-6GalNAca-Sp14	23.75	3.40343	14.3302
240	245 Sp8	Neu5Aca2-3Galb-Sp8	23.5	14.5258	61.8121
323	356 Sp0	GalNAcb1-3Gala1-4Galb1-4GlcNAcb1-3Galb1-4Glcb-Sp0	23.5	2.64575	11.2585
490	535 Sp8	GalNAcb1-4(Fuca1-3)(6S)GlcNAcb-Sp8	23.5	2.08167	8.85815
525	571 Sp21	Galb1-3GalNAcb1-3Gal-Sp21	23.5	3.69685	15.7313
184	166 Sp0	GlcNAcb1-3Galb1-4Glcb-Sp0	23.25	5.31507	22.8605
304	327 Sp10	MurNAcb1-4GlcNAcb-Sp10	23.25	4.92443	21.1803
537	585 Sp0	Neu5Gca2-8Neu5Gca2-6Galb1-4GlcNAc-Sp0	23.25	1.5	6.45161
85	77 Sp0	GalNAca1-3(Fuca1-2)Galb1-4GlcNAcb-Sp0	23	2.94392	12.7997
183	165 Sp0	GlcNAcb1-3Galb1-4GlcNAcb1-3Galb1-4GlcNAcb-Sp0	23	2.44949	10.65
405	442 Sp14	Gala1-3(Fuca1-2)Galb1-4(Fuca1-3)GlcNAcb1-3GalNAc-Sp14	23	1.41421	6.14875
523	569 Sp21	GalNAca1-3(Fuca1-2)Galb1-3GalNAcb1-3Gala1-4Galb1-4Glc-Sp21	23	1.41421	6.14875
544	592 Sp0	GalNAcb1-4GlcNAcb1-3GalNAcb1-4GlcNAcb-Sp0	23	1.41421	6.14875
124	111 Sp8	Gala1-6Glcb-Sp8	22.75	2.21736	9.74662
142	128 Sp0	Galb1-3GalNAcb1-3Gala1-4Galb1-4Glcb-Sp0	22.75	4.03113	17.7192
147	133 Sp10	Galb1-3GlcNAcb1-3Galb1-4Glcb-Sp10	22.75	11.8427	52.0559
160	145 Sp0	Galb1-4GlcNAcb1-3Galb1-4(Fuca1-3)GlcNAcb1-3Galb1-4(Fuca1-3)GlcNAcb-Sp0	22.75	5.7373	25.2189
163	148 Sp0	Galb1-4GlcNAcb1-3Galb1-4Glcb-Sp0	22.75	0.957427	4.20847
310	336 Sp12	Neu5Aca2-6Galb1-4GlcNAcb1-2Mana1-6(Neu5Aca2-3Galb1-4GlcNAcb1-2Mana1-3)Manb1-4GlcNAcb1-4GlcNAcb-Sp12	22.75	5.25198	23.0856
317	347 Sp20	Galb1-4(Fuca1-3)GlcNAcb1-2Mana1-6(Galb1-4(Fuca1-3)GlcNAcb1-2Mana1-3)Manb1-4GlcNAcb1-4GlcNAcb-Sp20	22.75	1.89297	8.32074
94	85 Sp8	GalNAcb1-3GalNAca-Sp8	22.5	2.64575	11.7589
387	423 Sp14	Neu5Aca2-3Galb1-3GlcNAcb1-3GalNAca-Sp14	22.5	1.91485	8.51046
437	478 Sp14	Fuca1-2Galb1-4GlcNAcb1-6(Fuca1-2Galb1-4GlcNAcb1-3)GalNAc-Sp14	22.5	1.29099	5.73775
489	534 Sp8	Neu5Aca2-6GalNAcb1-4(6S)GlcNAcb-Sp8	22.5	3.41565	15.1807
95	86 Sp8	GalNAcb1-3(Fuca1-2)Galb-Sp8	22.25	5.12348	23.0269
111	100 Sp16	Gala1-3GalNAca-Sp16	22.25	0.5	2.24719
137	123 Sp10	Neu5Aca2-6(Galb1-3)GlcNAcb1-4Galb1-4Glcb-Sp10	22.25	1.25831	5.65531
161	146 Sp0	Galb1-4GlcNAcb1-3Galb1-4GlcNAcb1-3Galb1-4GlcNAcb-Sp0	22.25	1.5	6.74157
177	161 Sp8	GlcNAcb1-6(GlcNAcb1-3)Galb1-4GlcNAcb-Sp8	22.25	5.56028	24.99
422	459 Sp21	GlcNAcb1-6(GlcNAcb1-2)Mana1-6(GlcNAcb1-4)(GlcNAcb1-4(GlcNAcb1-2)Mana1-3)Manb1-4GlcNAcb1-4GlcNAc-Sp21	22.25	2.21736	9.96564
429	467 Sp8	Neu5Aca2-3Galb1-4GlcNAcb1-3Galb-Sp8	22.25	2.5	11.236
493	538 Sp14	GalNAca1-3(Fuca1-2)Galb1-3GlcNAcb1-6GalNAca-Sp14	22.25	1.70783	7.67562
132	119 Sp14	Galb1-4GlcNAcb1-6GalNAc-Sp14	22	4.32049	19.6386
343	376 Sp22	Galb1-3GlcNAcb1-2Mana1-6(Galb1-3GlcNAcb1-2Mana1-3)Manb1-4GlcNAcb1-4(Fuca1-6)GlcNAcb-Sp22	22	4.89898	22.2681
390	426 Sp0	GalNAca1-3GalNAcb1-3Gala1-4Galb1-4GlcNAcb-Sp0	22	5.09902	23.1774
542	590 Sp14	GlcNAcb1-3Galb1-4GlcNAcb1-6(GlcNAcb1-3Galb1-3)GalNAca-Sp14	22	2.70801	12.3091
197	181 Sp8	Glcb1-4Glcb-Sp8	21.75	8.09835	37.2338
293	313 Sp12	Neu5Aca2-6Galb1-4GlcNAcb1-2Mana1-6(Galb1-4GlcNAcb1-2Mana1-3)Manb1-4GlcNAcb1-4GlcNAcb-Sp12	21.75	3.40343	15.648
300	322 Sp12	Neu5Aca2-6Galb1-4GlcNAcb1-2Mana1-6(GlcNAcb1-2Mana1-3)Manb1-4GlcNAcb1-4GlcNAcb-Sp12	21.75	2.62996	12.0918
315	345 Sp12	Neu5Aca2-3Galb1-4GlcNAcb1-2Mana1-6(Neu5Aca2-3Galb1-4GlcNAcb1-2Mana1-3)Manb1-4GlcNAcb1-4GlcNAcb-Sp12	21.75	2.5	11.4943
378	413 Sp0	Fuca1-2Galb1-3GalNAca1-3(Fuca1-2)Galb1-4Glcb-Sp0	21.75	0.957427	4.40196
425	462 Sp21	Galb1-4GlcNAcb1-6(Galb1-4GlcNAcb1-2)Mana1-6(GlcNAcb1-4)(Galb1-4GlcNAcb1-2Mana1-3)Manb1-4GlcNAcb1-4GlcNAc-Sp21	21.75	2.5	11.4943
308	332 Sp9	Mana1-2Mana1-6(Mana1-2Mana1-3)Mana1-6(Mana1-2Mana1-2Mana1-3)Mana-Sp9	21.5	5.8023	26.9874
322	355 Sp0	Gala1-4Galb1-4GlcNAcb1-3Galb1-4Glcb-Sp0	21.5	4.43471	20.6266
211	203 Sp12	Mana1-6(Mana1-3)Mana1-6(Mana1-2Mana1-3)Manb1-4GlcNAcb1-4GlcNAcb-Sp12	21.25	4.5	21.1765
303	325 Sp12	GlcNAcb1-4GlcNAcb-Sp12	21.25	5.25198	24.7152
417	454 Sp21	Galb1-4GlcNAcb1-6(Fuca1-2Galb1-3GlcNAcb1-3)Galb1-4Glc-Sp21	21.25	2.75379	12.959
87	78 Sp0	GalNAca1-3(Fuca1-2)Galb1-4Glcb-Sp0	21	5.35413	25.4958
294	314 Sp0	Galb1-4GlcNAcb1-6(Galb1-4GlcNAcb1-3)Galb1-4GlcNAc-Sp0	21	0.816497	3.88808
377	412 Sp21	GlcNAcb1-2Mana1-6(GlcNAcb1-4(GlcNAcb1-2)Mana1-3)Manb1-4GlcNAcb1-4GlcNAc-Sp21	21	4.54606	21.6479
385	421 Sp12	GlcNAcb1-2Mana1-6(Galb1-4GlcNAcb1-2Mana1-3)Manb1-4GlcNAcb1-4GlcNAc-Sp12	21	4.16333	19.8254
327	360 Sp0	GlcNAca1-4Galb1-4GlcNAcb1-3Galb1-4GlcNAcb1-3Galb1-4GlcNAcb-Sp0	20.75	1.5	7.22892
536	584 Sp0	Neu5Gca2-8Neu5Gca2-3Galb1-4GlcNAcb1-3Galb1-4GlcNAc-Sp0	20.75	2.62996	12.6745
204	188 Sp0	KDNa2-3Galb1-3GlcNAcb-Sp0	20.5	3.51188	17.1311
288	303 Sp0	Neu5Aca2-3Galb1-4GlcNAcb1-3Galb1-3GlcNAcb-Sp0	20.5	4.3589	21.2629
332	365 Sp0	GlcNAca1-4Galb1-4GlcNAcb1-3Galb1-4GlcNAcb-Sp0	20.5	3.31662	16.1787
413	450 Sp14	Gala1-3Galb1-3GlcNAcb1-3GalNAc-Sp14	20.5	2.88675	14.0817
207	191 Sp9	Mana1-2Mana1-6(Mana1-2Mana1-3)Mana-Sp9	20.25	2.62996	12.9874
266	271 Sp8	Neu5Aca2-6Galb1-4Glcb-Sp8	20.25	1.89297	9.348
420	457 Sp21	GlcNAcb1-2Mana1-6(GlcNAcb1-4)(GlcNAcb1-4(GlcNAcb1-2)Mana1-3)Manb1-4GlcNAcb1-4GlcNAc-Sp21	20.25	0.957427	4.72804
455	499 Sp8	Gala1-3(Fuca1-2)Galb1-3GalNAca-Sp8	20.25	1.25831	6.21386
459	503 Sp14	Neu5Aca2-3Galb1-4GlcNAcb1-6(Neu5Aca2-3Galb1-4GlcNAcb1-3)GalNAca-Sp14	20.25	1.5	7.40741
192	176 Sp14	GlcNAcb1-6GalNAca-Sp14	20	5.71548	28.5774
287	302 Sp0	Neu5Aca2-3Galb1-3GlcNAcb1-3Galb1-3GlcNAcb-Sp0	20	3.74166	18.7083
337	370 Sp12	Neu5Aca2-6Galb1-4GlcNAcb1-2Mana1-3Manb1-4GlcNAcb1-4GlcNAc-Sp12	20	2.16025	10.8012
358	393 Sp21	Galb1-4GlcNAcb1-2Mana1-6(Galb1-4GlcNAcb1-4(Galb1-4GlcNAcb1-2)Mana1-3)Manb1-4GlcNAcb1-4GlcNAc-Sp21	20	2.3094	11.547
370	405 Sp0	Galb1-3GalNAca1-3(Fuca1-2)Galb1-4GlcNAc-Sp0	20	1.41421	7.07107
375	410 Sp21	Galb1-3GlcNAcb1-3Galb1-4(Fuca1-3)GlcNAcb1-6(Galb1-3GlcNAcb1-3)Galb1-4Glc-Sp21	20	5.35413	26.7706
466	511 Sp14	Neu5Aca2-3Galb1-4GlcNAcb1-6GalNAca-Sp14	20	4.24264	21.2132
505	550 Sp0	(6P)Galb1-4GlcNAcb-SP0	20	3.82971	19.1485
506	551 Sp14	GalNAca1-3(Fuca1-2)Galb1-4GlcNAcb1-6GalNAc-Sp14	19.75	4.5	22.7848
517	563 Sp21	GlcNAcb1-2 Mana1-6(GlcNAcb1-4)(GlcNAcb1-2Mana1-3)Manb1-4GlcNAcb1-4(Fuca1-6)GlcNAc-Sp21	19.75	0.957427	4.84773
545	595 Sp14	GlcNAb1-3Galb1-3GalNAc-Sp14	19.75	3.20156	16.2104
556	623 Sp14	GlcNAcb1-3Galb1-4GlcNAcb1-6(Galb1-3)GalNAca-Sp14	19.75	1.70783	8.64722
439	480 Sp14	GalNAca1-3(Fuca1-2)Galb1-4GlcNAcb1-6(GalNAca1-3(Fuca1-2)Galb1-4GlcNAcb1-3)GalNAc-Sp14	19.5	2.08167	10.6752
457	501 Sp10	Glca1-6Glca1-6Glca1-6Glcb-Sp10	19.5	2.64575	13.568
512	557 Sp14	Gala1-3(Fuca1-2)Galb1-3GlcNAcb1-6GalNAc-Sp14	19.5	1.91485	9.81977
108	98 Sp18	Gala1-3(Fuca1-2)Galb-Sp18	19.25	6.84957	35.5822
214	210 Sp0	Neu5Aca2-3Galb1-4GlcNAcb1-3Galb1-4(Fuca1-3)GlcNAcb-Sp0	19.25	2.5	12.987
224	225 Sp0	GalNAcb1-4(Neu5Aca2-8Neu5Aca2-3)Galb1-4Glcb-Sp0	19.25	1.25831	6.53665
395	431 Sp0	Galb1-3GlcNAca1-6Galb1-4GlcNAcb-Sp0	19.25	2.21736	11.5187
428	466 Sp10	Galb1-6Galb-Sp10	19.25	5.79511	30.1045
181	164 Sp0	GlcNAcb1-3Galb1-4GlcNAcb-Sp0	19	7.34847	38.6762
188	170 Sp8	GlcNAcb1-4GlcNAcb1-4GlcNAcb1-4GlcNAcb1-4GlcNAcb1-4GlcNAcb1-Sp8	19	4.76095	25.0576
264	270 Sp0	Neu5Aca2-6Galb1-4GlcNAcb1-3Galb1-4GlcNAcb-Sp0	19	8.52447	44.8657
335	368 Sp12	Mana1-6(Neu5Aca2-6Galb1-4GlcNAcb1-2Mana1-3)Manb1-4GlcNAcb1-4GlcNAc-Sp12	19	2.70801	14.2527
369	404 Sp0	Galb1-3GalNAca1-3(Fuca1-2)Galb1-4Glc-Sp0	19	2.82843	14.8865
485	530 Sp14	Gala1-3(Fuca1-2)Galb1-4GlcNAcb1-6GalNAca-Sp14	19	2.44949	12.8921
561	634 Sp14	GlcNAcb1-6(Neu5Aca2-3Galb1-3)GalNAca-Sp14	19	4.76095	25.0576
189	171 Sp8	GlcNAcb1-4GlcNAcb1-4GlcNAcb1-4GlcNAcb1-4GlcNAcb1-Sp8	18.75	7.8475	41.8534
222	223 Sp0	GalNAcb1-4(Neu5Aca2-8Neu5Aca2-8Neu5Aca2-3)Galb1-4Glcb-Sp0	18.75	3.40343	18.1516
282	297 Sp0	Galb1-3GlcNAcb1-3Galb1-3GlcNAcb-Sp0	18.75	4.5	24
330	363 Sp0	GlcNAca1-4Galb1-4GlcNAcb1-3Galb1-4Glcb-Sp0	18.75	4.34933	23.1964
146	132 Sp0	Galb1-3GlcNAcb1-3Galb1-4GlcNAcb-Sp0	18.5	1.91485	10.3506
311	337 Sp12	Galb1-4GlcNAcb1-2Mana1-6(Neu5Aca2-6Galb1-4GlcNAcb1-2Mana1-3)Manb1-4GlcNAcb1-4GlcNAcb-Sp12	18.5	1.29099	6.97835
453	495Sp21	Neu5Aca2-6Galb1-4GlcNAcb1-6(Neu5Aca2-6Galb1-4GlcNAcb1-2)Mana1-6(GlcNAcb1-4)(Neu5Aca2-6Galb1-4GlcNAcb1-2Mana1-3)Manb1-4GlcNAcb1-4GlcNAcb-Sp21	18.5	1.29099	6.97835
454	496Sp21	Neu5Aca2-6Galb1-4GlcNAcb1-6(Neu5Aca2-6Galb1-4GlcNAcb1-2)Mana1-6(GlcNAcb1-4)(Neu5Aca2-6Galb1-4GlcNAcb1-4(Neu5Aca2-6Galb1-4GlcNAcb1-2)Mana1-3)Manb1-4GlcNAcb1-4GlcNAcb-Sp21	18.5	1.73205	9.36244
534	582 Sp0	Neu5Aca2-8Neu5Gca2-3Galb1-4GlcNAc-Sp0	18.5	3.31662	17.9277
357	392 Sp21	Galb1-4(Fuca1-3)GlcNAcb1-6(Fuca1-2Galb1-4GlcNAcb1-3)Galb1-4Glc-Sp21	18.25	1.70783	9.35795
450	492Sp21	Neu5Aca2-3Galb1-4GlcNAcb1-6(Neu5Aca2-3Galb1-4GlcNAcb1-2)Mana1-6(GlcNAcb1-4)(Neu5Aca2-3Galb1-4GlcNAcb1-4(Neu5Aca2-3Galb1-4GlcNAcb1-2)Mana1-3)Manb1-4GlcNAcb1-4GlcNAcb-Sp21	18.25	3.40343	18.6489
560	632 Sp14	Neu5Aca2-6Galb1-4GlcNAcb1-6(Galb1-3)GalNAca-Sp14	18.25	3.86221	21.1628
110	100 Sp8	Gala1-3GalNAca-Sp8	18	6.78233	37.6796
242	247 Sp0	Neu5Aca2-3Galb1-3GlcNAcb1-3Galb1-4GlcNAcb-Sp0	18	2.16025	12.0014
324	357 Sp0	GalNAca1-3(Fuca1-2)Galb1-4GlcNAcb1-3Galb1-4GlcNAcb-Sp0	18	1.41421	7.85674
356	391 Sp21	Neu5Aca2-6GlcNAcb1-4GlcNAcb1-4GlcNAc-Sp21	18	4.24264	23.5702
448	490Sp21	Neu5Aca2-3Galb1-4GlcNAcb1-4Mana1-6(GlcNAcb1-4)(Neu5Aca2-3Galb1-4GlcNAcb1-4(Neu5Aca2-3Galb1-4GlcNAcb1-2)Mana1-3)Manb1-4GlcNAcb1-4GlcNAcb-Sp21	18	1.41421	7.85674
468	513 Sp14	Neu5Aca2-6Galb1-4 GlcNAcb1-6(Neu5Aca2-6Galb1-4GlcNAcb1-3)GalNAca-Sp14	17.75	0.957427	5.39396
507	552 Sp0	Neu5Aca2-6Galb1-4GlcNAcb1-2Man-Sp0	17.75	6.80074	38.314
334	367 Sp12	Neu5Aca2-6Galb1-4GlcNAcb1-2Mana1-6(Mana1-3)Manb1-4GlcNAcb1-4GlcNAc-Sp12	17.5	7.32575	41.8614
427	465 Sp10	Galb1-4Galb-Sp10	17.5	8.3865	47.9228
464	509 Sp21	Neu5Aca2-6Galb1-4GlcNAcb1-6(Galb1-3GlcNAcb1-3)Galb1-4Glcb-Sp21	17.5	3	17.1429
475	520 Sp14	Galb1-3GlcNAcb1-6GalNAca-Sp14	17.5	1.29099	7.37711
495	540 Sp21	Galb1-4GlcNAcb1-6(Galb1-4GlcNAcb1-2)Mana1-6(GlcNAcb1-4)Galb1-4GlcNAcb1-4(Gal b1-4GlcNAcb1-2)Mana1-3)Manb1-4GlcNAcb1-4(Fuca1-6)GlcNAc-Sp21	17.5	2.38048	13.6027
508	553 Sp0	Gala1-3Galb1-4GlcNAcb1-2Mana-Sp0	17.5	3	17.1429
516	561 Sp0	Neu5Aca2-3Galb1-3GalNAcb1-4Galb1-4Glcb-Sp0	17.5	5.50757	31.4718
543	591 Sp0	GalNAcb1-3GlcNAcb-Sp0	17.5	1.91485	10.942
153	138 Sp0	Galb1-4(Fuca1-3)GlcNAcb1-3Galb1-4(Fuca1-3)GlcNAcb1-3Galb1-4(Fuca1-3)GlcNAcb-Sp0	17.25	2.87228	16.6509
228	231 Sp0	GalNAcb1-4(Neu5Aca2-3)Galb1-4Glcb-Sp0	17.25	7.41058	42.9599
380	415 Sp14	Galb1-3GlcNAcb1-3GalNAca-Sp14	17.25	3.86221	22.3896
473	518 Sp21	Neu5Aca2-3Galb1-3GlcNAcb1-2Mana1-6(GlcNAcb1-4)(Neu5Aca2-3Galb1-3GlcNAcb1-2Mana1-3)Manb1-4GlcNAcb1-4GlcNAc-Sp21	17.25	4.272	24.7652
513	558 Sp0	Neu5Aca2-3Galb1-3GlcNAcb1-2Mana-Sp0	17.25	1.5	8.69565
519	565 Sp21	Galb1-4GlcNAcb1-2 Mana1-6(Galb1-4GlcNAcb1-4)(Galb1-4GlcNAcb1-2Mana1-3)Manb1-4GlcNAcb1-4(Fuca1-6)GlcNAc-Sp21	17.25	2.5	14.4928
223	224 Sp0	Neu5Aca2-8Neu5Aca2-8Neu5Aca2-3Galb1-4Glcb-Sp0	17	1.82574	10.7397
538	586 Sp0	Neu5Aca2-8Neu5Aca2-3Galb1-4GlcNAc-Sp0	17	1.41421	8.3189
419	456 Sp21	GlcNAcb1-2Mana1-6(GlcNAcb1-4)(GlcNAcb1-2Mana1-3)Manb1-4GlcNAcb1-4GlcNAc-Sp21	16.75	1.70783	10.196
447	489Sp21	Neu5Aca2-3Galb1-4GlcNAcb1-2Mana1-6(GlcNAcb1-4)(Neu5Aca2-3Galb1-4GlcNAcb1-2Mana1-3)Manb1-4GlcNAcb1-4GlcNAcb-Sp21	16.75	4.78714	28.5799
524	570 Sp21	Gala1-3(Fuca1-2)Galb1-3GalNAcb1-3Gala1-4Galb1-4Glc-Sp21	16.75	0.957427	5.71598
179	162 Sp14	GlcNAcb1-3GalNAca-Sp14	16.5	4.50925	27.3288
504	549 Sp0	Galb1-4(6P)GlcNAcb-Sp0	16.5	1.29099	7.82421
521	567 Sp0	Neu5Aca2-3Galb1-4(Fuca1-3)GlcNAcb1-2Mana-Sp0	16.5	2.08167	12.6162
476	521 Sp14	Gala1-3Galb1-3GlcNAcb1-6GalNAca-Sp14	16.25	1.70783	10.5097
339	372 Sp12	Galb1-4GlcNAcb1-2Mana1-6Manb1-4GlcNAcb1-4GlcNAc-Sp12	16	2.94392	18.3995
169	153Sp23	Galb1-4GlcNAcb-Sp23	15.75	7.88987	50.0944
248	253 Sp0	Neu5Aca2-3Galb1-4(Fuca1-3)GlcNAcb-Sp0	15.75	4.57347	29.0379
302	325 Sp10	GlcNAcb1-4GlcNAcb-Sp10	15.75	4.34933	27.6148
374	409 Sp21	Galb1-4(Fuca1-3)GlcNAcb1-6(Fuca1-4(Fuca1-2Galb1-3)GlcNAcb1-3)Galb1-4Glc-Sp21	15.75	5.12348	32.53
401	438 Sp14	Gala1-3(Fuca1-2)Galb1-4GlcNAcb1-3GalNAca-Sp14	15.75	0.5	3.1746
424	461 Sp21	Galb1-4GlcNAcb1-2Mana1-6(GlcNAcb1-4)(Galb1-4GlcNAcb1-4(Galb1-4GlcNAcb1-2)Mana1-3)Manb1-4GlcNAcb1-4GlcNAc-Sp21	15.75	3.30404	20.978
474	519 Sp21	Neu5Aca2-6Galb1-4GlcNAcb1-6(Fuca1-2Galb1-4(Fuca1-3)GlcNAcb1-3)Galb1-4Glc-Sp21	15.75	1.5	9.52381
90	80 Sp18	GalNAca1-3(Fuca1-2)Galb-Sp18	15.5	5.8023	37.4342
452	494Sp21	Neu5Aca2-6Galb1-4GlcNAcb1-4Mana1-6(GlcNAcb1-4)(Neu5Aca2-6Galb1-4GlcNAcb1-4(Neu5Aca2-6Galb1-4GlcNAcb1-2)Mana1-3)Manb1-4GlcNAcb1-4GlcNAcb-Sp21	15.5	2.08167	13.4301
176	159 Sp14	GlcNAcb1-6(GlcNAcb1-3)GalNAca-Sp14	15.25	6.29153	41.2559
221	221 Sp0	GalNAcb1-4(Neu5Aca2-8Neu5Aca2-8Neu5Aca2-8Neu5Aca2-3)Galb1-4Glcb-Sp0	15.25	1.89297	12.4129
510	555 Sp0	GalNAca1-3(Fuca1-2)Galb1-4 GlcNAcb1-2Mana-Sp0	15.25	1.5	9.83607
558	627 Sp14	GlcNAcb1-3Galb1-4GlcNAcb1-3Galb1-4GlcNAcb1-3GalNAca-Sp14	15.25	0.957427	6.27821
139	126 Sp14	Galb1-3GalNAca-Sp14	15	6.37704	42.5136
496	541 Sp8	Galb1-3GlcNAca1-3Galb1-4GlcNAcb-Sp8	15	7.52773	50.1848
548	599 Sp0	(3S)GlcAb1-3Galb1-4GlcNAcb1-2Mana-Sp0	15	2.70801	18.0534
117	105 Sp10	Gala1-3Galb1-4Glc-Sp10	14.75	2.21736	15.0329
372	407 Sp21	Galb1-4(Fuca1-3)GlcNAcb1-6(Galb1-3GlcNAcb1-3)Galb1-4Glc-Sp21	14.5	2.38048	16.4171
515	560 Sp0	GalNAcb1-4GlcNAcb1-2Mana-Sp0	14.5	2.38048	16.4171
376	411 Sp21	Galb1-4GlcNAcb1-6(Galb1-4GlcNAcb1-2)Mana1-6(Galb1-4GlcNAcb1-4(Galb1-4GlcNAcb1-2)Mana1-3)Manb1-4GlcNAcb1-4GlcNAcb-Sp21	14.25	4.57347	32.0946
393	429 Sp14	Gala1-3Galb1-4GlcNAcb1-3GalNAca-Sp14	14.25	3.77492	26.4906
546	596 Sp14	Galb1-3GlcNAcb1-6(Galb1-3)GalNAc-Sp14	14.25	3.30404	23.1862
66	58 Sp10	Fuca1-2Galb1-3GlcNAcb1-3Galb1-4Glcb-Sp10	14	3.55903	25.4216
402	439 Sp14	GalNAca1-3(Fuca1-2)Galb1-4GlcNAcb1-3GalNAca-Sp14	14	1.41421	10.1015
426	463 Sp21	Galb1-4GlcNAcb1-6(Galb1-4GlcNAcb1-2)Mana1-6(GlcNAcb1-4)(Galb1-4GlcNAcb1-4(Galb1-4GlcNAcb1-2)Mana1-3)Manb1-4GlcNAcb1-4GlcNAc-Sp21	13.75	2.87228	20.8893
403	440 Sp0	GalNAca1-3GalNAcb1-3Gala1-4Galb1-4Glcb-Sp0	13.5	3.78594	28.044
522	568 Sp0	GlcNAcb1-3Galb1-4GlcNAcb1-6(GlcNAcb1-3)Galb1-4GlcNAc-Sp0	13.5	1.91485	14.1841
423	460 Sp21	Galb1-4GlcNAcb1-2Mana1-6(GlcNAcb1-4)(Galb1-4GlcNAcb1-2Mana1-3)Manb1-4GlcNAcb1-4GlcNAc-Sp21	13.25	4.64579	35.0625
559	628 Sp14	Galb1-4GlcNAcb1-3Galb1-3GalNAca-Sp14	13.25	3.5	26.4151
421	458 Sp21	GlcNAcb1-6(GlcNAcb1-2)Mana1-6(GlcNAcb1-4)(GlcNAcb1-2Mana1-3)Manb1-4GlcNAcb1-4GlcNAc-Sp21	13	1.41421	10.8786
199	183 Sp8	G-ol-Sp8	12.75	2.75379	21.5983
379	414 Sp0	Fuca1-2Galb1-3GalNAca1-3(Fuca1-2)Galb1-4GlcNAcb-Sp0	12.75	2.21736	17.391
547	598 Sp0	(3S)GlcAb1-3Galb1-4GlcNAcb1-3Galb1-4Glc-Sp0	12.75	2.62996	20.6271
198	182 Sp8	Glcb1-6Glcb-Sp8	12.5	8.66025	69.282
494	539 Sp21	GlcNAcb1-6(GlcNAcb1-2)Mana1-6(GlcNAcb1-4)(GlcNAcb1-4(GlcNAcb1-2)Mana1-3)Manb1-4GlcNAcb1-4(Fuca1-6)GlcNAc-Sp21	12.5	3.69685	29.5748
8	12 Sp8	Rhaa-Sp8	12.25	4.57347	37.3345
190	173 Sp8	GlcNAcb1-4GlcNAcb1-4GlcNAcb-Sp8	12.25	3.20156	26.1352
535	583 Sp0	Neu5Gca2-8Neu5Aca2-3Galb1-4GlcNAc-Sp0	12.25	4.11299	33.5754
336	369 Sp12	Neu5Aca2-6Galb1-4GlcNAcb1-2Mana1-6Manb1-4GlcNAcb1-4GlcNAc-Sp12	12	2	16.6667
41	39 Sp8	(6P)Mana-Sp8	11.5	1.29099	11.226
270	275 Sp0	Galb1-3(Fuca1-4)GlcNAcb1-3Galb1-3(Fuca1-4)GlcNAcb-Sp0	11.5	4.04145	35.1431
382	417 Sp0	GalNAca1-3(Fuca1-2)Galb1-3GalNAca1-3(Fuca1-2)Galb1-4GlcNAcb-Sp0	11.25	0.5	4.44444
272	278 Sp8	Neu5Acb2-6Galb1-4GlcNAcb-Sp8	10.75	6.70199	62.3441
301	324 Sp10	GlcNAcb1-3Man-Sp10	10.5	3	28.5714
306	330 Sp10	Mana1-6(Mana1-3)Mana1-6(Mana1-3)Manb-Sp10	10.5	1.29099	12.2952
312	341 Sp8	Neu5Aca2-8Neu5Aca2-8Neu5Acb-Sp8	10.5	1	9.52381
514	559 Sp0	Gala1-3Galb1-3GlcNAcb1-2Mana-Sp0	10.5	1.91485	18.2367
518	564 Sp21	Galb1-4GlcNAcb1-2 Mana1-6(GlcNAcb1-4)(Galb1-4GlcNAcb1-2Mana1-3)Manb1-4GlcNAcb1-4(Fuca1-6)GlcNAc-Sp21	10.5	2.38048	22.6712
533	581 Sp0	Neu5Gca2-8Neu5Gca2-3Galb1-4GlcNAc-Sp0	10.5	8.18535	77.9557
258	261 Sp8	Neu5Aca2-3Galb1-4Glcb-Sp8	10	4.96655	49.6655
291	307 Sp10	(6P)Glcb-Sp10	9.75	1.25831	12.9057
292	312 Sp8	Galb1-3Galb1-4GlcNAcb-Sp8	9.75	0.957427	9.81977
430	468 Sp8	GalNAcb1-6GalNAcb-Sp8	9.5	3.69685	38.9142
136	122 Sp8	Neu5Acb2-6(Galb1-3)GalNAca-Sp8	9	1.82574	20.286
397	434 Sp21	Gala1-3(Fuca1-2)Galb1-4(Fuca1-3)Glcb-Sp21	8.75	1.70783	19.518
250	254 Sp8	Neu5Aca2-3Galb1-4(Fuca1-3)GlcNAcb1-3Galb-Sp8	8.5	3.10913	36.578
114	103 Sp0	Gala1-3Galb1-3GlcNAcb-Sp0	6.25	2.21736	35.4777
182	164 Sp8	GlcNAcb1-3Galb1-4GlcNAcb-Sp8	6	2.58199	43.0331
159	144 Sp14	Galb1-4GlcNAcb1-3GalNAc-Sp14	2	1.1547	57.735
