## Supplementary material for "BPP43_05035 is a *Brachyspira pilosicoli* cell surface adhesin that weakens the integrity of the epithelial barrier during infection": Table S6

### Sheet: Patient metadata
							RNA-sequencing	Proteomics
	Sample ID	Sex	Physician diagnosis - consensus HT, MS	Infection status	Brachyspira probe (1)	Immunohistochemistry (1)	Sample ID	Label	Replicate
	SB0001	Male	Healthy	Brachyspira negative	Negative	Negative	a1	Abundance norm 1	1
	SB0007	Female	Healthy	Brachyspira negative	Negative	Negative	a7	Abundance norm 2	2
	SB0059	Male	Healthy	Brachyspira negative	Negative	Negative	a56	Abundance norm 3	3
	SB0109	Female	Healthy	Brachyspira negative	Negative	Negative	a102	Abundance norm 4	4
	SB0110	Female	Healthy	Brachyspira negative	Negative	Negative	a103	Abundance norm 5	5
	SB0073	Female	IBS-C	B. pilosicoli positive	Positive	Positive	a70	Abundance norm 6	1
	SB0096	Female	IBS-C	B. pilosicoli positive	Negative	Positive	a91	Abundance norm 7	2
	SB0169	Female	IBS-C	B. pilosicoli positive	Negative	Positive	a157	Abundance norm 8	3
	SB0176	Male	IBS-C	B. pilosicoli positive	Negative	Positive	a163	Abundance norm 9	4
	SB0238	Female	IBS-D	B. pilosicoli positive	Negatove	Positive	a213	Abundance norm 10	5
	(1) K. S. Jabbar et al., Association between Brachyspira and irritable bowel syndrome with diarrhoea. Gut 70, 1117-1129 (2021).
